# *De novo* clustering of long-read amplicons improves phylogenetic insight into microbiome data

**DOI:** 10.1101/2023.11.26.568539

**Authors:** Yan Hui, Dennis Sandris Nielsen, Lukasz Krych

## Abstract

Long-read amplicon profiling through read classification limits phylogenetic analysis of amplicons while community analysis of multicopy genes, relying on unique molecular identifier (UMI) corrections, often demands deep sequencing. To address this, we present a long amplicon consensus analysis (LACA) workflow employing multiple *de novo* clustering approaches based on sequence dissimilarity. LACA controls the average error rate of corrected sequences below 1% for the Oxford Nanopore Technologies (ONT) R9.4.1 and ONT R10.3 data, 0.2% for ONT R10.4.1, and 0.1% for high-accuracy ONT Duplex and Pacific Biosciences (PacBio) circular consensus sequencing (CCS) data in both simulated 16S rRNA and real 16-23S rRNA amplicon datasets. In high-accuracy PacBio CCS data, the clustering-based correction matched UMI correction, while outperforming 4×UMI correction in noisy ONT R10.3 and R9.4.1 data. Notably, LACA preserved phylogenetic fidelity in long operational taxonomic units and enhanced microbiome-wide phenotype characterization for synthetic mock communities and human vaginal samples.
