## Supplementary Table 1 for "*De novo* clustering of long-read amplicons improves phylogenetic insight into microbiome data"

### Sheet: Sheet1
benchmark	profile	id	depth	asm	consensus	alignment error (%)	unalignment percentage of query sequence	unalignment percentage of target sequence	total error (%)	n
ONT 2020	even10	3~5%	40	asm10	isoCon	1.77632	2.35448	1.90539	4.1308	1
ONT 2020	even10	3~5%	40	asm10	miniCon	1.65304	2.33222	2.33246	3.98526	2
ONT 2020	even10	2~3%	40	asm10	miniCon	1.18343	1.08579	1.11842	2.26922	2
ONT 2020	even10	2~3%	40	asm10	kmerCon	0.680789	1.55724	1.79276	2.23803	4
ONT 2020	even10	3~5%	40	asm10	kmerCon	0.834459	1.24796	1.2615	2.08242	5
ONT 2020	even10	2~3%	40	asm10	isoCon	0.135777	1.93333	3.22368	2.06911	1
ONT 2020	even10	5~10%	40	asm10	kmerCon	0.58104	1.1275	2.92378	1.70854	4
ONT 2020	even10	1~2%	40	asm10	isoCon	0.263678	1.1757	0.591327	1.43938	1
ONT 2020	skew10	3~5%	40	asm10	kmerCon	0.0167112	1.18389	1.28121	1.2006	4
ONT 2020	skew10	0~1%	40	asm10	kmerCon	0	1.17887	0.854139	1.17887	2
ONT 2020	skew10	1~2%	40	asm10	isoCon	0	1.16883	0	1.16883	1
ONT 2020	skew10	0~1%	40	asm10	isoCon	0	1.16883	0	1.16883	1
ONT 2020	skew10	3~5%	40	asm10	isoCon	0.022119	1.00758	0.919842	1.0297	3
ONT 2020	even10	1~2%	40	asm10	kmerCon	0.269317	0.666338	1.97109	0.935655	4
ONT 2020	skew10	2~3%	40	asm10	isoCon	0.0665784	0.726483	1.31579	0.793061	3
ONT 2020	skew10	2~3%	40	asm10	kmerCon	0.0167112	0.714634	1.82566	0.731345	4
ONT 2020	skew10	5~10%	40	asm10	kmerCon	0.0164908	0.704341	1.82326	0.720832	4
ONT 2020	skew10	5~10%	40	asm10	isoCon	0.082378	0.5453	0.985545	0.627678	4
ONT 2020	even10	1~2%	40	asm10	miniCon	0.328299	0.262812	0.262812	0.591111	2
ONT 2020	skew10	1~2%	40	asm10	kmerCon	0.0494739	0.459043	0.344941	0.508517	4
ONT 2020	skew10	5~10%	40	asm10	miniCon	0	0.39604	0.547525	0.39604	3
ONT 2020	skew10	2~3%	40	asm10	miniCon	0.0657751	0.0219154	0.0438596	0.0876905	3
ONT 2020	even10	5~10%	40	asm10	isoCon	0.065703	0	0.065703	0.065703	1
ONT 2020	skew10	3~5%	40	asm10	miniCon	0	0	0	0	1
ONT 2020	skew10	0~1%	40	asm10	miniCon	0	0	0	0	1
ONT 2020	even10	2~3%	60	asm10	miniCon	1.09763	1.40276	1.38158	2.5004	3
ONT 2020	even10	2~3%	60	asm10	isoCon	0.965928	1.52395	1.0307	2.48988	3
ONT 2020	even10	3~5%	60	asm10	kmerCon	0.661509	1.42279	1.87254	2.0843	10
ONT 2020	even10	2~3%	60	asm10	kmerCon	0.628828	1.17756	2.51316	1.80638	5
ONT 2020	even10	3~5%	60	asm10	isoCon	0.577417	1.2091	0.870565	1.78652	4
ONT 2020	skew10	1~2%	60	asm10	kmerCon	0.427267	1.20689	0.492773	1.63416	2
ONT 2020	even10	1~2%	60	asm10	isoCon	0.32856	1.07677	0.394218	1.40533	2
ONT 2020	even10	0~1%	60	asm10	kmerCon	0.065833	1.23618	0.262812	1.30201	2
ONT 2020	even10	0~1%	60	asm10	isoCon	0.065833	1.13942	0.262812	1.20525	2
ONT 2020	even10	1~2%	60	asm10	kmerCon	0.289403	0.881197	3.36728	1.1706	4
ONT 2020	skew10	0~1%	60	asm10	kmerCon	0.0887705	1.07315	1.20456	1.16192	3
ONT 2020	skew10	2~3%	60	asm10	kmerCon	0.154022	0.853135	3.25658	1.00716	6
ONT 2020	skew10	5~10%	60	asm10	kmerCon	0.0329815	0.953182	0.870565	0.986163	4
ONT 2020	skew10	1~2%	60	asm10	miniCon	0.459468	0.459468	0.361367	0.918937	2
ONT 2020	skew10	3~5%	60	asm10	kmerCon	0.0342305	0.875215	4.2707	0.909446	4
ONT 2020	skew10	5~10%	60	asm10	isoCon	0.0329815	0.819054	0.607753	0.852036	4
ONT 2020	skew10	0~1%	60	asm10	isoCon	0	0.821661	1.0184	0.821661	2
ONT 2020	even10	5~10%	60	asm10	kmerCon	0.174827	0.601561	1.71266	0.776389	15
ONT 2020	skew10	3~5%	60	asm10	isoCon	0	0.737713	1.05125	0.737713	5
ONT 2020	skew10	2~3%	60	asm10	isoCon	0.0331586	0.656504	0.575658	0.689662	4
ONT 2020	even10	1~2%	60	asm10	miniCon	0.262611	0.218953	0.197109	0.481563	3
ONT 2020	skew10	1~2%	60	asm10	isoCon	0	0.418936	0.381078	0.418936	5
ONT 2020	even10	3~5%	60	asm10	miniCon	0.16415	0.16415	0.131406	0.328299	2
ONT 2020	skew10	3~5%	60	asm10	miniCon	0.0164908	0.293542	0.11498	0.310033	4
ONT 2020	even10	5~10%	60	asm10	isoCon	0.131406	0	0.131406	0.131406	1
ONT 2020	even10	0~1%	60	asm10	miniCon	0.065703	0.065703	0.065703	0.131406	2
ONT 2020	skew10	2~3%	60	asm10	miniCon	0.0219154	0.0219154	0	0.0438308	3
ONT 2020	skew10	5~10%	60	asm10	miniCon	0	0	0	0	4
ONT 2020	skew10	0~1%	60	asm10	miniCon	0	0	0	0	1
ONT 2020	even10	3~5%	80	asm10	isoCon	0.914428	1.53582	1.49803	2.45025	5
ONT 2020	even10	2~3%	80	asm10	kmerCon	0.773654	1.24265	3.24561	2.01631	6
ONT 2020	even10	2~3%	80	asm10	isoCon	0.401475	1.49029	2.23684	1.89177	2
ONT 2020	even10	3~5%	80	asm10	kmerCon	0.588492	1.29167	1.59001	1.88017	10
ONT 2020	even10	3~5%	80	asm10	miniCon	0.892458	0.866538	0.801577	1.759	5
ONT 2020	even10	2~3%	80	asm10	miniCon	0.887455	0.871137	0.805921	1.75859	4
ONT 2020	skew10	1~2%	80	asm10	kmerCon	0.467846	1.12033	2.13535	1.58818	2
ONT 2020	even10	1~2%	80	asm10	kmerCon	0.358951	1.13739	2.69382	1.49634	3
ONT 2020	even10	0~1%	80	asm10	kmerCon	0.0668339	1.15549	1.74113	1.22232	2
ONT 2020	even10	5~10%	80	asm10	miniCon	0.621728	0.52459	0.42707	1.14632	2
ONT 2020	skew10	1~2%	80	asm10	miniCon	0.557464	0.557464	0.394218	1.11493	2
ONT 2020	skew10	5~10%	80	asm10	kmerCon	0.157377	0.93592	1.09067	1.0933	5
ONT 2020	even10	0~1%	80	asm10	isoCon	0.0881267	1.00327	0.547525	1.09139	3
ONT 2020	skew10	3~5%	80	asm10	isoCon	0.0284893	0.95814	1.19204	0.986629	7
ONT 2020	skew10	3~5%	80	asm10	kmerCon	0.109361	0.866592	1.29216	0.975953	6
ONT 2020	even10	5~10%	80	asm10	isoCon	0.0396846	0.815374	0.972405	0.855059	5
ONT 2020	skew10	2~3%	80	asm10	kmerCon	0.079624	0.720539	2.44518	0.800163	6
ONT 2020	even10	5~10%	80	asm10	kmerCon	0.0976284	0.668252	1.98934	0.765881	18
ONT 2020	even10	1~2%	80	asm10	isoCon	0.23886	0.508116	0.468134	0.746975	8
ONT 2020	even10	1~2%	80	asm10	miniCon	0.393808	0.328386	0.295664	0.722194	2
ONT 2020	skew10	2~3%	80	asm10	isoCon	0.0847355	0.525506	0.526316	0.610242	7
ONT 2020	skew10	0~1%	80	asm10	isoCon	0.0332447	0.576596	0.788436	0.609841	4
ONT 2020	skew10	5~10%	80	asm10	isoCon	0.0985404	0.448573	0.481822	0.547114	6
ONT 2020	skew10	0~1%	80	asm10	kmerCon	0	0.45795	0.197109	0.45795	2
ONT 2020	skew10	1~2%	80	asm10	isoCon	0.0410428	0.399938	0.0821288	0.440981	8
ONT 2020	even10	0~1%	80	asm10	miniCon	0.065703	0.065703	0.065703	0.131406	2
ONT 2020	skew10	2~3%	80	asm10	miniCon	0.0493313	0.0328839	0.0328947	0.0822152	4
ONT 2020	skew10	3~5%	80	asm10	miniCon	0.016415	0.016415	0	0.0328299	4
ONT 2020	skew10	5~10%	80	asm10	miniCon	0	0	0	0	4
ONT 2020	skew10	0~1%	80	asm10	miniCon	0	0	0	0	2
ONT 2020	skew10	3~5%	100	asm10	kmerCon	0.862571	1.69066	1.57687	2.55323	4
ONT 2020	skew10	3~5%	100	asm10	miniCon	1.06771	1.1651	1.06767	2.2328	4
ONT 2020	even10	2~3%	100	asm10	kmerCon	0.73417	1.3627	2.23684	2.09687	8
ONT 2020	even10	2~3%	100	asm10	isoCon	0.65949	1.32184	1.19361	1.98133	7
ONT 2020	skew10	1~2%	100	asm10	kmerCon	0.469138	1.02414	2.39816	1.49328	2
ONT 2020	even10	3~5%	100	asm10	isoCon	0.389527	0.890613	0.722733	1.28014	11
ONT 2020	even10	3~5%	100	asm10	kmerCon	0.265313	0.974471	1.73644	1.23978	14
ONT 2020	even10	2~3%	100	asm10	miniCon	0.634886	0.591551	0.526316	1.22644	6
ONT 2020	even10	0~1%	100	asm10	kmerCon	0.0670647	1.02895	2.06965	1.09601	2
ONT 2020	even10	1~2%	100	asm10	kmerCon	0.171156	0.861042	4.94415	1.0322	4
ONT 2020	skew10	2~3%	100	asm10	kmerCon	0.17687	0.824925	1.73246	1.0018	6
ONT 2020	skew10	1~2%	100	asm10	miniCon	0.492449	0.492449	0.42707	0.984898	2
ONT 2020	skew10	3~5%	100	asm10	isoCon	0.0759146	0.837627	1.00432	0.913542	7
ONT 2020	skew10	5~10%	100	asm10	kmerCon	0.0406229	0.858397	2.1682	0.89902	5
ONT 2020	skew10	0~1%	100	asm10	kmerCon	0.0835003	0.774554	0.903417	0.858054	4
ONT 2020	even10	0~1%	100	asm10	isoCon	0.0989578	0.690409	0.739159	0.789367	8
ONT 2020	skew10	2~3%	100	asm10	isoCon	0.0471042	0.711969	0.479323	0.759073	7
ONT 2020	even10	1~2%	100	asm10	miniCon	0.393873	0.350244	0.306614	0.744117	3
ONT 2020	even10	1~2%	100	asm10	isoCon	0.107209	0.565451	0.500986	0.67266	8
ONT 2020	even10	3~5%	100	asm10	miniCon	0.328318	0.318932	0.309743	0.64725	7
ONT 2020	skew10	5~10%	100	asm10	isoCon	0.0284387	0.591235	0.600713	0.619674	7
ONT 2020	skew10	1~2%	100	asm10	isoCon	0.0663083	0.541059	0.386005	0.607368	8
ONT 2020	even10	5~10%	100	asm10	kmerCon	0.0237017	0.583152	1.8134	0.606853	20
ONT 2020	even10	5~10%	100	asm10	isoCon	0.024232	0.484936	0.692868	0.509168	11
ONT 2020	skew10	0~1%	100	asm10	isoCon	0.0662079	0.314961	0.315375	0.381169	5
ONT 2020	even10	0~1%	100	asm10	miniCon	0.065703	0.065703	0.065703	0.131406	2
ONT 2020	skew10	2~3%	100	asm10	miniCon	0.0328839	0.0328839	0.0164474	0.0657678	4
ONT 2020	even10	5~10%	100	asm10	miniCon	0.0164258	0	0.0164258	0.0164258	4
ONT 2020	skew10	5~10%	100	asm10	miniCon	0	0	0	0	4
ONT 2020	skew10	0~1%	100	asm10	miniCon	0	0	0	0	2
ONT 2020	even10	2~3%	200	asm10	kmerCon	0.336531	1.02653	3.26754	1.36306	12
ONT 2020	even10	0~1%	200	asm10	kmerCon	0.0445102	1.16228	1.22646	1.20679	3
ONT 2020	skew10	2~3%	200	asm10	kmerCon	0.290382	0.876188	2.43421	1.16657	8
ONT 2020	even10	1~2%	200	asm10	miniCon	0.3022	0.77011	0.354796	1.07231	5
ONT 2020	even10	3~5%	200	asm10	kmerCon	0.151056	0.913691	3.13321	1.06475	16
ONT 2020	skew10	3~5%	200	asm10	kmerCon	0.203034	0.850504	1.10053	1.05354	12
ONT 2020	even10	1~2%	200	asm10	kmerCon	0.18187	0.852593	1.0841	1.03446	4
ONT 2020	skew10	3~5%	200	asm10	isoCon	0.0945619	0.92997	1.07941	1.02453	14
ONT 2020	skew10	0~1%	200	asm10	kmerCon	0	0.913713	0.295664	0.913713	2
ONT 2020	skew10	1~2%	200	asm10	miniCon	0.446487	0.446487	0.381078	0.892974	5
ONT 2020	even10	1~2%	200	asm10	isoCon	0.0734275	0.784765	0.408819	0.858193	18
ONT 2020	skew10	5~10%	200	asm10	isoCon	0.120194	0.725067	0.752598	0.845261	22
ONT 2020	skew10	1~2%	200	asm10	kmerCon	0.213795	0.603616	0.279238	0.817411	4
ONT 2020	even10	2~3%	200	asm10	miniCon	0.352298	0.454383	0.412679	0.806681	11
ONT 2020	skew10	5~10%	200	asm10	kmerCon	0.0627857	0.712263	2.11796	0.775049	17
ONT 2020	even10	0~1%	200	asm10	isoCon	0.0972502	0.634891	0.687692	0.732141	15
ONT 2020	even10	0~1%	200	asm10	miniCon	0.066008	0.655394	0.525624	0.721402	4
ONT 2020	skew10	2~3%	200	asm10	isoCon	0.112798	0.60606	1.13866	0.718858	13
ONT 2020	even10	5~10%	200	asm10	kmerCon	0.0101599	0.697896	1.84625	0.708056	20
ONT 2020	skew10	0~1%	200	asm10	isoCon	0.101607	0.593256	0.869599	0.694863	17
ONT 2020	even10	3~5%	200	asm10	isoCon	0.0302392	0.659437	0.687144	0.689676	24
ONT 2020	even10	5~10%	200	asm10	isoCon	0.0104429	0.666736	0.667404	0.677179	19
ONT 2020	even10	2~3%	200	asm10	isoCon	0.069113	0.603784	0.646453	0.672897	23
ONT 2020	skew10	1~2%	200	asm10	isoCon	0.0936434	0.444221	0.5063	0.537864	17
ONT 2020	skew10	3~5%	200	asm10	miniCon	0.102205	0.232436	0.146007	0.334641	9
ONT 2020	skew10	0~1%	200	asm10	miniCon	0	0.295082	0.246386	0.295082	4
ONT 2020	skew10	2~3%	200	asm10	miniCon	0.0572191	0.216879	0.263158	0.274098	7
ONT 2020	even10	3~5%	200	asm10	miniCon	0.122571	0.118191	0.109505	0.240762	15
ONT 2020	skew10	5~10%	200	asm10	miniCon	0.013132	0.013132	0	0.026264	5
ONT 2020	even10	5~10%	200	asm10	miniCon	0.0109433	0.0109433	0	0.0218866	18
ONT 2020	skew10	3~5%	400	asm10	kmerCon	0.380542	1.09717	1.65665	1.47771	14
ONT 2020	even10	3~5%	400	asm10	kmerCon	0.293779	1.15007	1.97578	1.44385	14
ONT 2020	even10	2~3%	400	asm10	kmerCon	0.257039	1.17928	1.8891	1.43632	14
ONT 2020	skew10	1~2%	400	asm10	kmerCon	0.312328	0.966313	0.804862	1.27864	4
ONT 2020	skew10	2~3%	400	asm10	kmerCon	0.264016	0.879076	2.92763	1.14309	10
ONT 2020	even10	1~2%	400	asm10	kmerCon	0.198753	0.874874	1.75756	1.07363	4
ONT 2020	skew10	2~3%	400	asm10	isoCon	0.175587	0.762394	1.06725	0.937981	36
ONT 2020	skew10	0~1%	400	asm10	kmerCon	0.0334001	0.856112	0.952694	0.889512	2
ONT 2020	skew10	3~5%	400	asm10	isoCon	0.136146	0.731282	1.07315	0.867429	39
ONT 2020	even10	0~1%	400	asm10	kmerCon	0.0667653	0.798653	1.64258	0.865418	2
ONT 2020	skew10	5~10%	400	asm10	isoCon	0.0975157	0.763202	1.17733	0.860717	37
ONT 2020	even10	5~10%	400	asm10	kmerCon	0.00334001	0.83133	1.77398	0.83467	20
ONT 2020	even10	1~2%	400	asm10	miniCon	0.361095	0.471628	0.328515	0.832723	10
ONT 2020	skew10	1~2%	400	asm10	miniCon	0.338551	0.433388	0.323461	0.771939	13
ONT 2020	even10	1~2%	400	asm10	isoCon	0.0665755	0.704042	0.882063	0.770617	40
ONT 2020	skew10	1~2%	400	asm10	isoCon	0.096603	0.657972	0.73667	0.754575	33
ONT 2020	even10	2~3%	400	asm10	isoCon	0.0836438	0.67027	0.830592	0.753914	40
ONT 2020	even10	5~10%	400	asm10	isoCon	0.0563361	0.684936	0.829501	0.741272	40
ONT 2020	skew10	0~1%	400	asm10	isoCon	0.13831	0.595223	0.678287	0.733533	34
ONT 2020	even10	0~1%	400	asm10	isoCon	0.126811	0.603062	0.771541	0.729873	35
ONT 2020	even10	3~5%	400	asm10	isoCon	0.0581231	0.642688	0.749976	0.700811	41
ONT 2020	even10	3~5%	400	asm10	miniCon	0.340703	0.352908	0.328515	0.693611	16
ONT 2020	skew10	5~10%	400	asm10	kmerCon	0.0065703	0.651585	1.41919	0.658155	20
ONT 2020	even10	2~3%	400	asm10	miniCon	0.274435	0.274435	0.224458	0.54887	17
ONT 2020	skew10	3~5%	400	asm10	miniCon	0.176097	0.361868	0.212271	0.537965	13
ONT 2020	even10	0~1%	400	asm10	miniCon	0.0658525	0.374563	0.290971	0.440416	7
ONT 2020	skew10	2~3%	400	asm10	miniCon	0.161306	0.161306	0.125598	0.322613	11
ONT 2020	skew10	5~10%	400	asm10	miniCon	0.0197023	0.0587215	0.0262812	0.0784238	20
ONT 2020	even10	5~10%	400	asm10	miniCon	0.00656168	0.0658893	0.0755585	0.072451	20
ONT 2020	skew10	0~1%	400	asm10	miniCon	0.026264	0.026264	0	0.0525279	5
ONT 2023	even10	0~1%	40	asm10	kmerCon	0.065833	0.652147	0.262812	0.717981	2
ONT 2023	skew10	3~5%	40	asm10	kmerCon	0.235911	0.457173	0.22339	0.693084	5
ONT 2023	even10	1~2%	40	asm10	miniCon	0.295469	0.229961	0.229961	0.52543	2
ONT 2023	even10	3~5%	40	asm10	kmerCon	0	0.513833	0.319129	0.513833	7
ONT 2023	even10	2~3%	40	asm10	miniCon	0.223468	0.223468	0.171053	0.446936	5
ONT 2023	skew10	3~5%	40	asm10	isoCon	0.196743	0.196743	0.164258	0.393486	6
ONT 2023	even10	2~3%	40	asm10	kmerCon	0.112634	0.271786	0.244361	0.38442	7
ONT 2023	skew10	2~3%	40	asm10	kmerCon	0.184211	0.184211	0.184211	0.368421	5
ONT 2023	even10	1~2%	40	asm10	kmerCon	0.16415	0.131406	0.131406	0.295556	4
ONT 2023	even10	5~10%	40	asm10	kmerCon	0	0.154421	0.0246386	0.154421	8
ONT 2023	even10	2~3%	40	asm10	isoCon	0.0766535	0.0657462	0.0548246	0.1424	6
ONT 2023	even10	0~1%	40	asm10	miniCon	0.065703	0.065703	0.065703	0.131406	2
ONT 2023	even10	0~1%	40	asm10	isoCon	0.0281584	0.0281584	0.0281584	0.0563169	7
ONT 2023	skew10	1~2%	40	asm10	isoCon	0.021901	0.021901	0.021901	0.043802	6
ONT 2023	even10	1~2%	40	asm10	isoCon	0.0218866	0.0146007	0.0146007	0.0364873	9
ONT 2023	even10	5~10%	40	asm10	miniCon	0	0	0	0	3
ONT 2023	even10	5~10%	40	asm10	isoCon	0	0	0	0	8
ONT 2023	even10	3~5%	40	asm10	miniCon	0	0	0	0	3
ONT 2023	even10	3~5%	40	asm10	isoCon	0	0	0	0	7
ONT 2023	skew10	5~10%	40	asm10	kmerCon	0	0	0	0	4
ONT 2023	skew10	5~10%	40	asm10	miniCon	0	0	0	0	4
ONT 2023	skew10	5~10%	40	asm10	isoCon	0	0	0	0	4
ONT 2023	skew10	3~5%	40	asm10	miniCon	0	0	0	0	4
ONT 2023	skew10	2~3%	40	asm10	miniCon	0	0	0	0	4
ONT 2023	skew10	2~3%	40	asm10	isoCon	0	0	0	0	4
ONT 2023	skew10	1~2%	40	asm10	kmerCon	0	0	0	0	4
ONT 2023	skew10	1~2%	40	asm10	miniCon	0	0	0	0	4
ONT 2023	skew10	0~1%	40	asm10	kmerCon	0	0	0	0	2
ONT 2023	skew10	0~1%	40	asm10	miniCon	0	0	0	0	2
ONT 2023	skew10	0~1%	40	asm10	isoCon	0	0	0	0	4
ONT 2023	skew10	3~5%	60	asm10	kmerCon	0.218866	0.218866	0.197109	0.437733	6
ONT 2023	even10	0~1%	60	asm10	kmerCon	0.0329165	0.326074	0.131406	0.35899	4
ONT 2023	even10	5~10%	60	asm10	kmerCon	0	0.303902	0.167543	0.303902	20
ONT 2023	even10	2~3%	60	asm10	kmerCon	0	0.238412	0.115132	0.238412	20
ONT 2023	even10	3~5%	60	asm10	kmerCon	0	0.189776	0.155612	0.189776	19
ONT 2023	even10	1~2%	60	asm10	kmerCon	0.0984898	0.0739429	0.0821288	0.172433	8
ONT 2023	even10	0~1%	60	asm10	isoCon	0.00821288	0.154745	0.0451708	0.162958	16
ONT 2023	even10	1~2%	60	asm10	miniCon	0.0844198	0.065703	0.065703	0.150123	7
ONT 2023	skew10	3~5%	60	asm10	isoCon	0.0656671	0.0656671	0.0547525	0.131334	6
ONT 2023	even10	5~10%	60	asm10	miniCon	0	0.0780742	0.0131406	0.0780742	15
ONT 2023	even10	5~10%	60	asm10	isoCon	0	0.0690237	0.0231893	0.0690237	17
ONT 2023	even10	0~1%	60	asm10	miniCon	0.0328515	0.0328515	0.0328515	0.065703	4
ONT 2023	skew10	3~5%	60	asm10	miniCon	0.0262812	0.0262812	0.0262812	0.0525624	5
ONT 2023	skew10	2~3%	60	asm10	isoCon	0.0219298	0.0219298	0.0219298	0.0438596	6
ONT 2023	skew10	1~2%	60	asm10	isoCon	0.021901	0.021901	0.021901	0.043802	6
ONT 2023	skew10	0~1%	60	asm10	isoCon	0.021901	0.021901	0.021901	0.043802	6
ONT 2023	even10	1~2%	60	asm10	isoCon	0.0164231	0.0123166	0.0123193	0.0287397	16
ONT 2023	skew10	5~10%	60	asm10	isoCon	0.0131406	0.0131406	0.0131406	0.0262812	5
ONT 2023	even10	2~3%	60	asm10	miniCon	0.00410914	0.00410914	0	0.00821828	16
ONT 2023	even10	3~5%	60	asm10	miniCon	0	0	0	0	13
ONT 2023	even10	3~5%	60	asm10	isoCon	0	0	0	0	19
ONT 2023	even10	2~3%	60	asm10	isoCon	0	0	0	0	18
ONT 2023	skew10	5~10%	60	asm10	kmerCon	0	0	0	0	4
ONT 2023	skew10	5~10%	60	asm10	miniCon	0	0	0	0	4
ONT 2023	skew10	2~3%	60	asm10	kmerCon	0	0	0	0	4
ONT 2023	skew10	2~3%	60	asm10	miniCon	0	0	0	0	4
ONT 2023	skew10	1~2%	60	asm10	kmerCon	0	0	0	0	4
ONT 2023	skew10	1~2%	60	asm10	miniCon	0	0	0	0	4
ONT 2023	skew10	0~1%	60	asm10	kmerCon	0	0	0	0	2
ONT 2023	skew10	0~1%	60	asm10	miniCon	0	0	0	0	2
ONT 2023	skew10	1~2%	80	asm10	miniCon	0.394089	0.361367	0.361367	0.755455	2
ONT 2023	skew10	1~2%	80	asm10	kmerCon	0.39411	0.328645	0.361367	0.722755	2
ONT 2023	skew10	2~3%	80	asm10	kmerCon	0.197267	0.197267	0.186404	0.394535	6
ONT 2023	even10	0~1%	80	asm10	kmerCon	0.0329165	0.326074	0.131406	0.35899	4
ONT 2023	skew10	2~3%	80	asm10	isoCon	0.164398	0.164398	0.15625	0.328796	8
ONT 2023	even10	1~2%	80	asm10	kmerCon	0.0596908	0.266983	0.11946	0.326674	11
ONT 2023	skew10	0~1%	80	asm10	kmerCon	0.153106	0.153106	0.109505	0.306212	3
ONT 2023	skew10	0~1%	80	asm10	miniCon	0.153106	0.153106	0.109505	0.306212	3
ONT 2023	even10	5~10%	80	asm10	kmerCon	0	0.244345	0.147832	0.244345	20
ONT 2023	skew10	3~5%	80	asm10	kmerCon	0.098533	0.098533	0.087604	0.197066	6
ONT 2023	skew10	3~5%	80	asm10	miniCon	0.0766535	0.0766535	0.0766535	0.153307	6
ONT 2023	skew10	3~5%	80	asm10	isoCon	0.0739159	0.0739159	0.0739159	0.147832	8
ONT 2023	skew10	1~2%	80	asm10	isoCon	0.0802797	0.0657174	0.0730034	0.145997	9
ONT 2023	even10	2~3%	80	asm10	kmerCon	0	0.13465	0.105263	0.13465	20
ONT 2023	even10	3~5%	80	asm10	kmerCon	0.00328515	0.121271	0.170828	0.124556	20
ONT 2023	even10	1~2%	80	asm10	miniCon	0.0656599	0.053757	0.053757	0.119417	11
ONT 2023	even10	1~2%	80	asm10	isoCon	0.00365017	0.065189	0.0255512	0.0688392	18
ONT 2023	even10	0~1%	80	asm10	miniCon	0.0328515	0.0328515	0.0328515	0.065703	4
ONT 2023	skew10	0~1%	80	asm10	isoCon	0.0328407	0.0328407	0.0246386	0.0656815	8
ONT 2023	even10	5~10%	80	asm10	miniCon	0	0.0585556	0.00985545	0.0585556	20
ONT 2023	skew10	5~10%	80	asm10	isoCon	0.0281584	0.0187723	0.0281584	0.0469307	7
ONT 2023	even10	2~3%	80	asm10	miniCon	0	0.0457218	0.00986842	0.0457218	20
ONT 2023	even10	0~1%	80	asm10	isoCon	0.00312872	0.00312872	0.00312872	0.00625743	21
ONT 2023	even10	3~5%	80	asm10	isoCon	0.00328515	0	0.00328515	0.00328515	20
ONT 2023	even10	5~10%	80	asm10	isoCon	0	0	0	0	19
ONT 2023	even10	3~5%	80	asm10	miniCon	0	0	0	0	20
ONT 2023	even10	2~3%	80	asm10	isoCon	0	0	0	0	20
ONT 2023	skew10	5~10%	80	asm10	kmerCon	0	0	0	0	5
ONT 2023	skew10	5~10%	80	asm10	miniCon	0	0	0	0	4
ONT 2023	skew10	2~3%	80	asm10	miniCon	0	0	0	0	4
ONT 2023	skew10	3~5%	100	asm10	kmerCon	0.150178	0.477069	0.347287	0.627248	7
ONT 2023	even10	0~1%	100	asm10	kmerCon	0.0329165	0.326074	0.131406	0.35899	4
ONT 2023	skew10	3~5%	100	asm10	miniCon	0.175208	0.175208	0.175208	0.350416	6
ONT 2023	even10	1~2%	100	asm10	kmerCon	0.0549887	0.245268	0.158782	0.300257	12
ONT 2023	skew10	0~1%	100	asm10	kmerCon	0	0.295082	0.246386	0.295082	4
ONT 2023	even10	2~3%	100	asm10	kmerCon	0	0.271868	0.164474	0.271868	20
ONT 2023	skew10	2~3%	100	asm10	isoCon	0.101631	0.101631	0.0956938	0.203263	11
ONT 2023	skew10	2~3%	100	asm10	kmerCon	0.0986366	0.0986366	0.0921053	0.197273	10
ONT 2023	even10	3~5%	100	asm10	kmerCon	0	0.179612	0.160972	0.179612	20
ONT 2023	even10	5~10%	100	asm10	kmerCon	0	0.17628	0.0821288	0.17628	20
ONT 2023	skew10	3~5%	100	asm10	isoCon	0.0854139	0.0854139	0.0854139	0.170828	10
ONT 2023	even10	5~10%	100	asm10	miniCon	0	0.117111	0.0197109	0.117111	20
ONT 2023	even10	1~2%	100	asm10	miniCon	0.0601882	0.0492773	0.0492773	0.109465	12
ONT 2023	even10	0~1%	100	asm10	miniCon	0.0328515	0.0328515	0.0328515	0.065703	4
ONT 2023	even10	1~2%	100	asm10	isoCon	0.00315986	0.0593286	0.0500594	0.0624885	21
ONT 2023	even10	2~3%	100	asm10	miniCon	0	0.061849	0.00986842	0.061849	20
ONT 2023	even10	0~1%	100	asm10	isoCon	0.00547525	0.0542716	0.0136881	0.0597469	24
ONT 2023	skew10	0~1%	100	asm10	isoCon	0.0262812	0.0262812	0.0262812	0.0525624	10
ONT 2023	skew10	1~2%	100	asm10	isoCon	0.0246386	0.0246386	0.0246386	0.0492773	8
ONT 2023	skew10	5~10%	100	asm10	isoCon	0.023892	0.011946	0.023892	0.035838	11
ONT 2023	skew10	2~3%	100	asm10	miniCon	0.0109649	0.0109649	0.0109649	0.0219298	6
ONT 2023	even10	5~10%	100	asm10	isoCon	0	0	0	0	20
ONT 2023	even10	3~5%	100	asm10	miniCon	0	0	0	0	20
ONT 2023	even10	3~5%	100	asm10	isoCon	0	0	0	0	20
ONT 2023	even10	2~3%	100	asm10	isoCon	0	0	0	0	20
ONT 2023	skew10	5~10%	100	asm10	kmerCon	0	0	0	0	7
ONT 2023	skew10	5~10%	100	asm10	miniCon	0	0	0	0	6
ONT 2023	skew10	1~2%	100	asm10	kmerCon	0	0	0	0	4
ONT 2023	skew10	1~2%	100	asm10	miniCon	0	0	0	0	4
ONT 2023	skew10	0~1%	100	asm10	miniCon	0	0	0	0	3
ONT 2023	even10	0~1%	200	asm10	kmerCon	0.032949	0.618692	0.180683	0.651641	4
ONT 2023	even10	5~10%	200	asm10	kmerCon	0	0.297417	0.170828	0.297417	20
ONT 2023	skew10	0~1%	200	asm10	miniCon	0.0985545	0.0985545	0.0985545	0.197109	4
ONT 2023	skew10	5~10%	200	asm10	kmerCon	0	0.131231	0.144547	0.131231	20
ONT 2023	skew10	5~10%	200	asm10	miniCon	0	0.13111	0.1072	0.13111	19
ONT 2023	skew10	2~3%	200	asm10	kmerCon	0	0.131006	0.118421	0.131006	20
ONT 2023	even10	3~5%	200	asm10	kmerCon	0	0.124144	0.0689882	0.124144	20
ONT 2023	even10	2~3%	200	asm10	kmerCon	0	0.121553	0.108553	0.121553	20
ONT 2023	even10	5~10%	200	asm10	isoCon	0.0151974	0.105666	0.0682301	0.120863	26
ONT 2023	skew10	3~5%	200	asm10	kmerCon	0	0.120825	0.0624179	0.120825	20
ONT 2023	skew10	0~1%	200	asm10	isoCon	0.0388502	0.0804946	0.077649	0.119345	22
ONT 2023	skew10	0~1%	200	asm10	kmerCon	0.0492773	0.0492773	0.0492773	0.0985545	4
ONT 2023	skew10	1~2%	200	asm10	kmerCon	0	0.0975927	0.0164258	0.0975927	12
ONT 2023	skew10	1~2%	200	asm10	isoCon	0.0252955	0.0555004	0.063176	0.080796	26
ONT 2023	skew10	2~3%	200	asm10	isoCon	0.0241272	0.0479207	0.0350877	0.0720479	30
ONT 2023	even10	1~2%	200	asm10	isoCon	0.0170583	0.0535358	0.0535358	0.0705941	27
ONT 2023	even10	0~1%	200	asm10	miniCon	0.0328515	0.0328515	0.0328515	0.065703	4
ONT 2023	skew10	3~5%	200	asm10	isoCon	0.0141134	0.049139	0.0398911	0.0632523	28
ONT 2023	even10	5~10%	200	asm10	miniCon	0	0.0585556	0.00985545	0.0585556	20
ONT 2023	even10	1~2%	200	asm10	kmerCon	0.021901	0.0182556	0.021901	0.0401566	18
ONT 2023	skew10	5~10%	200	asm10	isoCon	0.0164258	0.0164258	0.0164258	0.0328515	24
ONT 2023	even10	0~1%	200	asm10	isoCon	0.0154545	0.0154545	0.0115947	0.0309089	34
ONT 2023	even10	2~3%	200	asm10	isoCon	0.0151822	0.0151822	0.0151822	0.0303644	26
ONT 2023	even10	1~2%	200	asm10	miniCon	0.0145935	0.0145935	0.0109505	0.029187	18
ONT 2023	even10	3~5%	200	asm10	isoCon	0.0131406	0.0131406	0.0131406	0.0262812	25
ONT 2023	even10	3~5%	200	asm10	miniCon	0	0	0	0	20
ONT 2023	even10	2~3%	200	asm10	miniCon	0	0	0	0	20
ONT 2023	skew10	3~5%	200	asm10	miniCon	0	0	0	0	18
ONT 2023	skew10	2~3%	200	asm10	miniCon	0	0	0	0	19
ONT 2023	skew10	1~2%	200	asm10	miniCon	0	0	0	0	12
ONT 2023	even10	5~10%	400	asm10	kmerCon	0.00331565	0.307791	0.226675	0.311107	20
ONT 2023	skew10	0~1%	400	asm10	kmerCon	0	0.309446	0.0985545	0.309446	4
ONT 2023	even10	3~5%	400	asm10	kmerCon	0	0.182328	0.0492773	0.182328	20
ONT 2023	skew10	3~5%	400	asm10	kmerCon	0.00328299	0.173385	0.111695	0.176668	20
ONT 2023	even10	1~2%	400	asm10	kmerCon	0.0533487	0.122381	0.0574901	0.17573	16
ONT 2023	even10	2~3%	400	asm10	isoCon	0.0378431	0.116015	0.0608553	0.153859	40
ONT 2023	even10	5~10%	400	asm10	isoCon	0.0336814	0.114845	0.0769206	0.148526	41
ONT 2023	skew10	2~3%	400	asm10	kmerCon	0	0.121083	0.0690789	0.121083	20
ONT 2023	skew10	0~1%	400	asm10	isoCon	0.0488167	0.0542471	0.0544396	0.103064	35
ONT 2023	skew10	5~10%	400	asm10	isoCon	0.0207724	0.0740265	0.0570579	0.0947989	38
ONT 2023	even10	1~2%	400	asm10	miniCon	0.0492449	0.0410644	0.0410644	0.0903093	16
ONT 2023	even10	3~5%	400	asm10	isoCon	0.0281584	0.0540228	0.0281584	0.0821812	35
ONT 2023	skew10	2~3%	400	asm10	isoCon	0.0286307	0.0371271	0.048627	0.0657579	46
ONT 2023	even10	0~1%	400	asm10	kmerCon	0.0328515	0.0328515	0.0328515	0.065703	4
ONT 2023	even10	0~1%	400	asm10	miniCon	0.0328515	0.0328515	0.0328515	0.065703	4
ONT 2023	skew10	3~5%	400	asm10	isoCon	0.0265972	0.0372879	0.0312872	0.0638851	42
ONT 2023	skew10	5~10%	400	asm10	miniCon	0	0.0617685	0.00985545	0.0617685	20
ONT 2023	even10	2~3%	400	asm10	kmerCon	0	0.0592105	0.0592105	0.0592105	20
ONT 2023	skew10	2~3%	400	asm10	miniCon	0	0.0590939	0.0493421	0.0590939	20
ONT 2023	skew10	1~2%	400	asm10	isoCon	0.0242816	0.0340787	0.0328515	0.0583603	46
ONT 2023	skew10	5~10%	400	asm10	kmerCon	0.00328299	0.0526576	0.0591327	0.0559406	20
ONT 2023	even10	0~1%	400	asm10	isoCon	0.0157116	0.039792	0.0242816	0.0555036	46
ONT 2023	even10	1~2%	400	asm10	isoCon	0.0284121	0.0230848	0.0284121	0.051497	37
ONT 2023	even10	3~5%	400	asm10	miniCon	0.00328299	0.00328299	0	0.00656599	20
ONT 2023	even10	5~10%	400	asm10	miniCon	0	0	0	0	20
ONT 2023	even10	2~3%	400	asm10	miniCon	0	0	0	0	20
ONT 2023	skew10	3~5%	400	asm10	miniCon	0	0	0	0	20
ONT 2023	skew10	1~2%	400	asm10	kmerCon	0	0	0	0	16
ONT 2023	skew10	1~2%	400	asm10	miniCon	0	0	0	0	16
ONT 2023	skew10	0~1%	400	asm10	miniCon	0	0	0	0	4
ONT Duplex	even10	0~1%	40	asm10	kmerCon	0.0262812	0.0262812	0.0262812	0.0525624	5
ONT Duplex	even10	0~1%	40	asm10	miniCon	0.0262812	0.0262812	0.0262812	0.0525624	5
ONT Duplex	even10	5~10%	40	asm10	kmerCon	0	0	0	0	9
ONT Duplex	even10	5~10%	40	asm10	miniCon	0	0	0	0	9
ONT Duplex	even10	5~10%	40	asm10	isoCon	0	0	0	0	9
ONT Duplex	even10	3~5%	40	asm10	kmerCon	0	0	0	0	7
ONT Duplex	even10	3~5%	40	asm10	miniCon	0	0	0	0	7
ONT Duplex	even10	3~5%	40	asm10	isoCon	0	0	0	0	7
ONT Duplex	even10	2~3%	40	asm10	kmerCon	0	0	0	0	8
ONT Duplex	even10	2~3%	40	asm10	miniCon	0	0	0	0	8
ONT Duplex	even10	2~3%	40	asm10	isoCon	0	0	0	0	8
ONT Duplex	even10	1~2%	40	asm10	kmerCon	0	0	0	0	8
ONT Duplex	even10	1~2%	40	asm10	miniCon	0	0	0	0	8
ONT Duplex	even10	1~2%	40	asm10	isoCon	0	0	0	0	8
ONT Duplex	even10	0~1%	40	asm10	isoCon	0	0	0	0	9
ONT Duplex	skew10	5~10%	40	asm10	kmerCon	0	0	0	0	4
ONT Duplex	skew10	5~10%	40	asm10	miniCon	0	0	0	0	4
ONT Duplex	skew10	5~10%	40	asm10	isoCon	0	0	0	0	4
ONT Duplex	skew10	3~5%	40	asm10	kmerCon	0	0	0	0	4
ONT Duplex	skew10	3~5%	40	asm10	miniCon	0	0	0	0	4
ONT Duplex	skew10	3~5%	40	asm10	isoCon	0	0	0	0	4
ONT Duplex	skew10	2~3%	40	asm10	kmerCon	0	0	0	0	4
ONT Duplex	skew10	2~3%	40	asm10	miniCon	0	0	0	0	4
ONT Duplex	skew10	2~3%	40	asm10	isoCon	0	0	0	0	4
ONT Duplex	skew10	1~2%	40	asm10	kmerCon	0	0	0	0	4
ONT Duplex	skew10	1~2%	40	asm10	miniCon	0	0	0	0	4
ONT Duplex	skew10	1~2%	40	asm10	isoCon	0	0	0	0	4
ONT Duplex	skew10	0~1%	40	asm10	kmerCon	0	0	0	0	2
ONT Duplex	skew10	0~1%	40	asm10	miniCon	0	0	0	0	2
ONT Duplex	skew10	0~1%	40	asm10	isoCon	0	0	0	0	4
ONT Duplex	even10	0~1%	60	asm10	kmerCon	0.021901	0.021901	0.021901	0.043802	6
ONT Duplex	even10	0~1%	60	asm10	miniCon	0.021901	0.021901	0.021901	0.043802	6
ONT Duplex	skew10	0~1%	60	asm10	isoCon	0.0131406	0.0131406	0.0131406	0.0262812	5
ONT Duplex	even10	5~10%	60	asm10	kmerCon	0	0	0	0	19
ONT Duplex	even10	5~10%	60	asm10	miniCon	0	0	0	0	19
ONT Duplex	even10	5~10%	60	asm10	isoCon	0	0	0	0	19
ONT Duplex	even10	3~5%	60	asm10	kmerCon	0	0	0	0	17
ONT Duplex	even10	3~5%	60	asm10	miniCon	0	0	0	0	17
ONT Duplex	even10	3~5%	60	asm10	isoCon	0	0	0	0	17
ONT Duplex	even10	2~3%	60	asm10	kmerCon	0	0	0	0	20
ONT Duplex	even10	2~3%	60	asm10	miniCon	0	0	0	0	20
ONT Duplex	even10	2~3%	60	asm10	isoCon	0	0	0	0	20
ONT Duplex	even10	1~2%	60	asm10	kmerCon	0	0	0	0	19
ONT Duplex	even10	1~2%	60	asm10	miniCon	0	0	0	0	19
ONT Duplex	even10	1~2%	60	asm10	isoCon	0	0	0	0	19
ONT Duplex	even10	0~1%	60	asm10	isoCon	0	0	0	0	19
ONT Duplex	skew10	5~10%	60	asm10	kmerCon	0	0	0	0	4
ONT Duplex	skew10	5~10%	60	asm10	miniCon	0	0	0	0	4
ONT Duplex	skew10	5~10%	60	asm10	isoCon	0	0	0	0	4
ONT Duplex	skew10	3~5%	60	asm10	kmerCon	0	0	0	0	4
ONT Duplex	skew10	3~5%	60	asm10	miniCon	0	0	0	0	4
ONT Duplex	skew10	3~5%	60	asm10	isoCon	0	0	0	0	4
ONT Duplex	skew10	2~3%	60	asm10	kmerCon	0	0	0	0	4
ONT Duplex	skew10	2~3%	60	asm10	miniCon	0	0	0	0	4
ONT Duplex	skew10	2~3%	60	asm10	isoCon	0	0	0	0	4
ONT Duplex	skew10	1~2%	60	asm10	kmerCon	0	0	0	0	4
ONT Duplex	skew10	1~2%	60	asm10	miniCon	0	0	0	0	4
ONT Duplex	skew10	1~2%	60	asm10	isoCon	0	0	0	0	4
ONT Duplex	skew10	0~1%	60	asm10	kmerCon	0	0	0	0	2
ONT Duplex	skew10	0~1%	60	asm10	miniCon	0	0	0	0	2
ONT Duplex	even10	0~1%	80	asm10	kmerCon	0.021901	0.021901	0.021901	0.043802	6
ONT Duplex	even10	0~1%	80	asm10	miniCon	0.021901	0.021901	0.021901	0.043802	6
ONT Duplex	skew10	0~1%	80	asm10	isoCon	0.00821288	0	0.00821288	0.00821288	8
ONT Duplex	even10	5~10%	80	asm10	kmerCon	0	0	0	0	20
ONT Duplex	even10	5~10%	80	asm10	miniCon	0	0	0	0	20
ONT Duplex	even10	5~10%	80	asm10	isoCon	0	0	0	0	20
ONT Duplex	even10	3~5%	80	asm10	kmerCon	0	0	0	0	20
ONT Duplex	even10	3~5%	80	asm10	miniCon	0	0	0	0	20
ONT Duplex	even10	3~5%	80	asm10	isoCon	0	0	0	0	20
ONT Duplex	even10	2~3%	80	asm10	kmerCon	0	0	0	0	20
ONT Duplex	even10	2~3%	80	asm10	miniCon	0	0	0	0	20
ONT Duplex	even10	2~3%	80	asm10	isoCon	0	0	0	0	20
ONT Duplex	even10	1~2%	80	asm10	kmerCon	0	0	0	0	19
ONT Duplex	even10	1~2%	80	asm10	miniCon	0	0	0	0	19
ONT Duplex	even10	1~2%	80	asm10	isoCon	0	0	0	0	19
ONT Duplex	even10	0~1%	80	asm10	isoCon	0	0	0	0	20
ONT Duplex	skew10	5~10%	80	asm10	kmerCon	0	0	0	0	5
ONT Duplex	skew10	5~10%	80	asm10	miniCon	0	0	0	0	5
ONT Duplex	skew10	5~10%	80	asm10	isoCon	0	0	0	0	5
ONT Duplex	skew10	3~5%	80	asm10	kmerCon	0	0	0	0	4
ONT Duplex	skew10	3~5%	80	asm10	miniCon	0	0	0	0	4
ONT Duplex	skew10	3~5%	80	asm10	isoCon	0	0	0	0	4
ONT Duplex	skew10	2~3%	80	asm10	kmerCon	0	0	0	0	4
ONT Duplex	skew10	2~3%	80	asm10	miniCon	0	0	0	0	4
ONT Duplex	skew10	2~3%	80	asm10	isoCon	0	0	0	0	4
ONT Duplex	skew10	1~2%	80	asm10	kmerCon	0	0	0	0	4
ONT Duplex	skew10	1~2%	80	asm10	miniCon	0	0	0	0	4
ONT Duplex	skew10	1~2%	80	asm10	isoCon	0	0	0	0	4
ONT Duplex	skew10	0~1%	80	asm10	kmerCon	0	0	0	0	3
ONT Duplex	skew10	0~1%	80	asm10	miniCon	0	0	0	0	3
ONT Duplex	even10	0~1%	100	asm10	kmerCon	0.0328515	0.0328515	0.0328515	0.065703	6
ONT Duplex	even10	0~1%	100	asm10	miniCon	0.0328515	0.0328515	0.0328515	0.065703	6
ONT Duplex	skew10	1~2%	100	asm10	isoCon	0.0109505	0	0.0109505	0.0109505	6
ONT Duplex	even10	5~10%	100	asm10	kmerCon	0	0	0	0	20
ONT Duplex	even10	5~10%	100	asm10	miniCon	0	0	0	0	20
ONT Duplex	even10	5~10%	100	asm10	isoCon	0	0	0	0	20
ONT Duplex	even10	3~5%	100	asm10	kmerCon	0	0	0	0	20
ONT Duplex	even10	3~5%	100	asm10	miniCon	0	0	0	0	20
ONT Duplex	even10	3~5%	100	asm10	isoCon	0	0	0	0	20
ONT Duplex	even10	2~3%	100	asm10	kmerCon	0	0	0	0	20
ONT Duplex	even10	2~3%	100	asm10	miniCon	0	0	0	0	20
ONT Duplex	even10	2~3%	100	asm10	isoCon	0	0	0	0	20
ONT Duplex	even10	1~2%	100	asm10	kmerCon	0	0	0	0	20
ONT Duplex	even10	1~2%	100	asm10	miniCon	0	0	0	0	20
ONT Duplex	even10	1~2%	100	asm10	isoCon	0	0	0	0	20
ONT Duplex	even10	0~1%	100	asm10	isoCon	0	0	0	0	20
ONT Duplex	skew10	5~10%	100	asm10	kmerCon	0	0	0	0	9
ONT Duplex	skew10	5~10%	100	asm10	miniCon	0	0	0	0	9
ONT Duplex	skew10	5~10%	100	asm10	isoCon	0	0	0	0	9
ONT Duplex	skew10	3~5%	100	asm10	kmerCon	0	0	0	0	9
ONT Duplex	skew10	3~5%	100	asm10	miniCon	0	0	0	0	8
ONT Duplex	skew10	3~5%	100	asm10	isoCon	0	0	0	0	9
ONT Duplex	skew10	2~3%	100	asm10	kmerCon	0	0	0	0	8
ONT Duplex	skew10	2~3%	100	asm10	miniCon	0	0	0	0	7
ONT Duplex	skew10	2~3%	100	asm10	isoCon	0	0	0	0	8
ONT Duplex	skew10	1~2%	100	asm10	kmerCon	0	0	0	0	5
ONT Duplex	skew10	1~2%	100	asm10	miniCon	0	0	0	0	5
ONT Duplex	skew10	0~1%	100	asm10	kmerCon	0	0	0	0	4
ONT Duplex	skew10	0~1%	100	asm10	miniCon	0	0	0	0	4
ONT Duplex	skew10	0~1%	100	asm10	isoCon	0	0	0	0	9
ONT Duplex	skew10	2~3%	200	asm10	miniCon	0	0.0586319	0.00986842	0.0586319	20
ONT Duplex	even10	0~1%	200	asm10	kmerCon	0.023892	0.023892	0.023892	0.047784	11
ONT Duplex	even10	0~1%	200	asm10	miniCon	0.023892	0.023892	0.023892	0.047784	11
ONT Duplex	skew10	5~10%	200	asm10	isoCon	0.005973	0.005973	0.005973	0.011946	22
ONT Duplex	skew10	1~2%	200	asm10	isoCon	0.005973	0.005973	0.005973	0.011946	22
ONT Duplex	skew10	2~3%	200	asm10	isoCon	0.00598086	0.00299043	0.00598086	0.00897129	22
ONT Duplex	skew10	0~1%	200	asm10	isoCon	0.005973	0.0029865	0.005973	0.0089595	22
ONT Duplex	skew10	3~5%	200	asm10	isoCon	0.00285665	0	0.00285665	0.00285665	23
ONT Duplex	even10	5~10%	200	asm10	kmerCon	0	0	0	0	20
ONT Duplex	even10	5~10%	200	asm10	miniCon	0	0	0	0	20
ONT Duplex	even10	5~10%	200	asm10	isoCon	0	0	0	0	20
ONT Duplex	even10	3~5%	200	asm10	kmerCon	0	0	0	0	20
ONT Duplex	even10	3~5%	200	asm10	miniCon	0	0	0	0	20
ONT Duplex	even10	3~5%	200	asm10	isoCon	0	0	0	0	20
ONT Duplex	even10	2~3%	200	asm10	kmerCon	0	0	0	0	20
ONT Duplex	even10	2~3%	200	asm10	miniCon	0	0	0	0	20
ONT Duplex	even10	2~3%	200	asm10	isoCon	0	0	0	0	20
ONT Duplex	even10	1~2%	200	asm10	kmerCon	0	0	0	0	20
ONT Duplex	even10	1~2%	200	asm10	miniCon	0	0	0	0	20
ONT Duplex	even10	1~2%	200	asm10	isoCon	0	0	0	0	20
ONT Duplex	even10	0~1%	200	asm10	isoCon	0	0	0	0	20
ONT Duplex	skew10	5~10%	200	asm10	kmerCon	0	0	0	0	20
ONT Duplex	skew10	5~10%	200	asm10	miniCon	0	0	0	0	20
ONT Duplex	skew10	3~5%	200	asm10	kmerCon	0	0	0	0	22
ONT Duplex	skew10	3~5%	200	asm10	miniCon	0	0	0	0	22
ONT Duplex	skew10	2~3%	200	asm10	kmerCon	0	0	0	0	20
ONT Duplex	skew10	1~2%	200	asm10	kmerCon	0	0	0	0	20
ONT Duplex	skew10	1~2%	200	asm10	miniCon	0	0	0	0	20
ONT Duplex	skew10	0~1%	200	asm10	kmerCon	0	0	0	0	6
ONT Duplex	skew10	0~1%	200	asm10	miniCon	0	0	0	0	6
ONT Duplex	even10	2~3%	400	asm10	kmerCon	0	0.0586319	0.00986842	0.0586319	20
ONT Duplex	even10	0~1%	400	asm10	kmerCon	0.0151622	0.0151622	0.0151622	0.0303245	13
ONT Duplex	even10	0~1%	400	asm10	miniCon	0.0151622	0.0151622	0.0151622	0.0303245	13
ONT Duplex	skew10	3~5%	400	asm10	isoCon	0.0157687	0.0105125	0.0157687	0.0262812	25
ONT Duplex	skew10	2~3%	400	asm10	isoCon	0.0151822	0.0101215	0.0151822	0.0253036	26
ONT Duplex	skew10	0~1%	400	asm10	isoCon	0.0146007	0.00973378	0.0146007	0.0243345	27
ONT Duplex	skew10	1~2%	400	asm10	isoCon	0.0131406	0.00788436	0.0131406	0.021025	25
ONT Duplex	even10	0~1%	400	asm10	isoCon	0.0109505	0.00547525	0.0109505	0.0164258	24
ONT Duplex	skew10	5~10%	400	asm10	isoCon	0.0109505	0.00547525	0.0109505	0.0164258	24
ONT Duplex	even10	2~3%	400	asm10	isoCon	0.00626566	0	0.00626566	0.00626566	21
ONT Duplex	even10	5~10%	400	asm10	isoCon	0.00312872	0	0.00312872	0.00312872	21
ONT Duplex	even10	3~5%	400	asm10	isoCon	0.00312872	0	0.00312872	0.00312872	21
ONT Duplex	even10	5~10%	400	asm10	kmerCon	0	0	0	0	20
ONT Duplex	even10	5~10%	400	asm10	miniCon	0	0	0	0	20
ONT Duplex	even10	3~5%	400	asm10	kmerCon	0	0	0	0	20
ONT Duplex	even10	3~5%	400	asm10	miniCon	0	0	0	0	20
ONT Duplex	even10	2~3%	400	asm10	miniCon	0	0	0	0	20
ONT Duplex	even10	1~2%	400	asm10	kmerCon	0	0	0	0	20
ONT Duplex	even10	1~2%	400	asm10	miniCon	0	0	0	0	20
ONT Duplex	even10	1~2%	400	asm10	isoCon	0	0	0	0	20
ONT Duplex	skew10	5~10%	400	asm10	kmerCon	0	0	0	0	20
ONT Duplex	skew10	5~10%	400	asm10	miniCon	0	0	0	0	20
ONT Duplex	skew10	3~5%	400	asm10	kmerCon	0	0	0	0	20
ONT Duplex	skew10	3~5%	400	asm10	miniCon	0	0	0	0	20
ONT Duplex	skew10	2~3%	400	asm10	kmerCon	0	0	0	0	20
ONT Duplex	skew10	2~3%	400	asm10	miniCon	0	0	0	0	20
ONT Duplex	skew10	1~2%	400	asm10	kmerCon	0	0	0	0	20
ONT Duplex	skew10	1~2%	400	asm10	miniCon	0	0	0	0	20
ONT Duplex	skew10	0~1%	400	asm10	kmerCon	0	0	0	0	8
ONT Duplex	skew10	0~1%	400	asm10	miniCon	0	0	0	0	8
PacBio CCS	skew10	3~5%	40	asm10	miniCon	0	0.716848	0.312089	0.716848	4
PacBio CCS	skew10	2~3%	40	asm10	miniCon	0	0.279605	0.279605	0.279605	4
PacBio CCS	skew10	1~2%	40	asm10	kmerCon	0	0.276693	0.0492773	0.276693	4
PacBio CCS	skew10	1~2%	40	asm10	miniCon	0	0.228162	0.0328515	0.228162	4
PacBio CCS	even10	3~5%	40	asm10	kmerCon	0	0.20448	0.065703	0.20448	7
PacBio CCS	even10	5~10%	40	asm10	miniCon	0	0.114081	0.0164258	0.114081	8
PacBio CCS	even10	3~5%	40	asm10	miniCon	0	0.103656	0.24404	0.103656	7
PacBio CCS	even10	0~1%	40	asm10	kmerCon	0.043802	0.043802	0.043802	0.087604	3
PacBio CCS	even10	0~1%	40	asm10	miniCon	0.043802	0.043802	0.043802	0.087604	3
PacBio CCS	even10	5~10%	40	asm10	kmerCon	0	0	0	0	8
PacBio CCS	even10	5~10%	40	asm10	isoCon	0	0	0	0	8
PacBio CCS	even10	3~5%	40	asm10	isoCon	0	0	0	0	7
PacBio CCS	even10	2~3%	40	asm10	kmerCon	0	0	0	0	7
PacBio CCS	even10	2~3%	40	asm10	miniCon	0	0	0	0	7
PacBio CCS	even10	2~3%	40	asm10	isoCon	0	0	0	0	7
PacBio CCS	even10	1~2%	40	asm10	kmerCon	0	0	0	0	6
PacBio CCS	even10	1~2%	40	asm10	miniCon	0	0	0	0	6
PacBio CCS	even10	1~2%	40	asm10	isoCon	0	0	0	0	6
PacBio CCS	even10	0~1%	40	asm10	isoCon	0	0	0	0	5
PacBio CCS	skew10	5~10%	40	asm10	kmerCon	0	0	0	0	4
PacBio CCS	skew10	5~10%	40	asm10	miniCon	0	0	0	0	4
PacBio CCS	skew10	5~10%	40	asm10	isoCon	0	0	0	0	4
PacBio CCS	skew10	3~5%	40	asm10	kmerCon	0	0	0	0	4
PacBio CCS	skew10	3~5%	40	asm10	isoCon	0	0	0	0	4
PacBio CCS	skew10	2~3%	40	asm10	kmerCon	0	0	0	0	4
PacBio CCS	skew10	2~3%	40	asm10	isoCon	0	0	0	0	4
PacBio CCS	skew10	1~2%	40	asm10	isoCon	0	0	0	0	4
PacBio CCS	skew10	0~1%	40	asm10	kmerCon	0	0	0	0	2
PacBio CCS	skew10	0~1%	40	asm10	miniCon	0	0	0	0	2
PacBio CCS	skew10	0~1%	40	asm10	isoCon	0	0	0	0	4
PacBio CCS	skew10	3~5%	60	asm10	miniCon	0	0.996086	0.591327	0.996086	4
PacBio CCS	skew10	0~1%	60	asm10	miniCon	0	0.55483	0.229961	0.55483	2
PacBio CCS	even10	0~1%	60	asm10	kmerCon	0.021901	0.26124	0.153307	0.283141	6
PacBio CCS	skew10	2~3%	60	asm10	miniCon	0	0.279605	0.279605	0.279605	4
PacBio CCS	skew10	1~2%	60	asm10	kmerCon	0	0.276693	0.0492773	0.276693	4
PacBio CCS	skew10	1~2%	60	asm10	miniCon	0	0.228162	0.0328515	0.228162	4
PacBio CCS	even10	5~10%	60	asm10	miniCon	0	0.184596	0.250493	0.184596	16
PacBio CCS	even10	1~2%	60	asm10	miniCon	0	0.141227	0.0839539	0.141227	18
PacBio CCS	even10	3~5%	60	asm10	kmerCon	0	0.1172	0.0295664	0.1172	20
PacBio CCS	even10	1~2%	60	asm10	kmerCon	0	0.0614473	0.00730034	0.0614473	18
PacBio CCS	even10	2~3%	60	asm10	miniCon	0	0.0480967	0.110803	0.0480967	19
PacBio CCS	even10	0~1%	60	asm10	miniCon	0.021901	0.021901	0.021901	0.043802	6
PacBio CCS	skew10	0~1%	60	asm10	isoCon	0.0109505	0.0109505	0.0109505	0.021901	6
PacBio CCS	even10	5~10%	60	asm10	kmerCon	0	0	0	0	16
PacBio CCS	even10	5~10%	60	asm10	isoCon	0	0	0	0	16
PacBio CCS	even10	3~5%	60	asm10	miniCon	0	0	0.0295664	0	20
PacBio CCS	even10	3~5%	60	asm10	isoCon	0	0	0	0	20
PacBio CCS	even10	2~3%	60	asm10	kmerCon	0	0	0	0	19
PacBio CCS	even10	2~3%	60	asm10	isoCon	0	0	0	0	19
PacBio CCS	even10	1~2%	60	asm10	isoCon	0	0	0	0	18
PacBio CCS	even10	0~1%	60	asm10	isoCon	0	0	0	0	19
PacBio CCS	skew10	5~10%	60	asm10	kmerCon	0	0	0	0	4
PacBio CCS	skew10	5~10%	60	asm10	miniCon	0	0	0	0	4
PacBio CCS	skew10	5~10%	60	asm10	isoCon	0	0	0	0	4
PacBio CCS	skew10	3~5%	60	asm10	kmerCon	0	0	0	0	4
PacBio CCS	skew10	3~5%	60	asm10	isoCon	0	0	0	0	4
PacBio CCS	skew10	2~3%	60	asm10	kmerCon	0	0	0	0	4
PacBio CCS	skew10	2~3%	60	asm10	isoCon	0	0	0	0	4
PacBio CCS	skew10	1~2%	60	asm10	isoCon	0	0	0	0	4
PacBio CCS	skew10	0~1%	60	asm10	kmerCon	0	0	0	0	2
PacBio CCS	skew10	3~5%	80	asm10	miniCon	0	0.996086	0.591327	0.996086	4
PacBio CCS	even10	0~1%	80	asm10	miniCon	0.021988	0.499728	0.229961	0.521716	6
PacBio CCS	skew10	0~1%	80	asm10	miniCon	0	0.369887	0.153307	0.369887	3
PacBio CCS	skew10	0~1%	80	asm10	kmerCon	0	0.368684	0.043802	0.368684	3
PacBio CCS	skew10	1~2%	80	asm10	kmerCon	0	0.276693	0.0492773	0.276693	4
PacBio CCS	skew10	1~2%	80	asm10	miniCon	0	0.228162	0.0328515	0.228162	4
PacBio CCS	skew10	2~3%	80	asm10	miniCon	0	0.223684	0.223684	0.223684	5
PacBio CCS	even10	5~10%	80	asm10	miniCon	0	0.137762	0.160972	0.137762	20
PacBio CCS	even10	1~2%	80	asm10	miniCon	0	0.127104	0.0755585	0.127104	20
PacBio CCS	even10	3~5%	80	asm10	miniCon	0	0.0718016	0.0689882	0.0718016	20
PacBio CCS	even10	3~5%	80	asm10	kmerCon	0	0.071568	0.0229961	0.071568	20
PacBio CCS	even10	0~1%	80	asm10	kmerCon	0.021901	0.021901	0.021901	0.043802	6
PacBio CCS	even10	5~10%	80	asm10	kmerCon	0	0	0	0	20
PacBio CCS	even10	5~10%	80	asm10	isoCon	0	0	0	0	20
PacBio CCS	even10	3~5%	80	asm10	isoCon	0	0	0	0	20
PacBio CCS	even10	2~3%	80	asm10	kmerCon	0	0	0	0	20
PacBio CCS	even10	2~3%	80	asm10	miniCon	0	0	0.0986842	0	20
PacBio CCS	even10	2~3%	80	asm10	isoCon	0	0	0	0	20
PacBio CCS	even10	1~2%	80	asm10	kmerCon	0	0	0	0	20
PacBio CCS	even10	1~2%	80	asm10	isoCon	0	0	0	0	20
PacBio CCS	even10	0~1%	80	asm10	isoCon	0	0	0	0	20
PacBio CCS	skew10	5~10%	80	asm10	kmerCon	0	0	0	0	4
PacBio CCS	skew10	5~10%	80	asm10	miniCon	0	0	0	0	4
PacBio CCS	skew10	5~10%	80	asm10	isoCon	0	0	0	0	4
PacBio CCS	skew10	3~5%	80	asm10	kmerCon	0	0	0	0	4
PacBio CCS	skew10	3~5%	80	asm10	isoCon	0	0	0	0	4
PacBio CCS	skew10	2~3%	80	asm10	kmerCon	0	0	0	0	5
PacBio CCS	skew10	2~3%	80	asm10	isoCon	0	0	0	0	5
PacBio CCS	skew10	1~2%	80	asm10	isoCon	0	0	0	0	4
PacBio CCS	skew10	0~1%	80	asm10	isoCon	0	0	0	0	5
PacBio CCS	skew10	3~5%	100	asm10	miniCon	0	0.664057	0.394218	0.664057	6
PacBio CCS	skew10	2~3%	100	asm10	miniCon	0	0.510329	0.315789	0.510329	5
PacBio CCS	even10	0~1%	100	asm10	miniCon	0.016491	0.374796	0.17247	0.391287	8
PacBio CCS	skew10	0~1%	100	asm10	miniCon	0	0.359008	0.197109	0.359008	4
PacBio CCS	skew10	0~1%	100	asm10	kmerCon	0	0.276513	0.0328515	0.276513	4
PacBio CCS	even10	1~2%	100	asm10	miniCon	0	0.172736	0.0821288	0.172736	20
PacBio CCS	even10	2~3%	100	asm10	miniCon	0	0.143791	0.0789474	0.143791	20
PacBio CCS	skew10	1~2%	100	asm10	kmerCon	0	0.122975	0.021901	0.122975	9
PacBio CCS	even10	3~5%	100	asm10	kmerCon	0	0.1172	0.0295664	0.1172	20
PacBio CCS	skew10	1~2%	100	asm10	miniCon	0	0.101405	0.0146007	0.101405	9
PacBio CCS	even10	3~5%	100	asm10	miniCon	0	0.0718016	0.0394218	0.0718016	20
PacBio CCS	even10	5~10%	100	asm10	miniCon	0	0.0430464	0.0821288	0.0430464	20
PacBio CCS	even10	0~1%	100	asm10	kmerCon	0.0164258	0.0164258	0.0164258	0.0328515	8
PacBio CCS	skew10	2~3%	100	asm10	isoCon	0.0109649	0	0.0109649	0.0109649	6
PacBio CCS	even10	5~10%	100	asm10	kmerCon	0	0	0	0	20
PacBio CCS	even10	5~10%	100	asm10	isoCon	0	0	0	0	20
PacBio CCS	even10	3~5%	100	asm10	isoCon	0	0	0	0	20
PacBio CCS	even10	2~3%	100	asm10	kmerCon	0	0	0	0	20
PacBio CCS	even10	2~3%	100	asm10	isoCon	0	0	0	0	20
PacBio CCS	even10	1~2%	100	asm10	kmerCon	0	0	0	0	20
PacBio CCS	even10	1~2%	100	asm10	isoCon	0	0	0	0	20
PacBio CCS	even10	0~1%	100	asm10	isoCon	0	0	0	0	20
PacBio CCS	skew10	5~10%	100	asm10	kmerCon	0	0	0	0	6
PacBio CCS	skew10	5~10%	100	asm10	miniCon	0	0	0	0	6
PacBio CCS	skew10	5~10%	100	asm10	isoCon	0	0	0	0	6
PacBio CCS	skew10	3~5%	100	asm10	kmerCon	0	0	0	0	6
PacBio CCS	skew10	3~5%	100	asm10	isoCon	0	0	0	0	6
PacBio CCS	skew10	2~3%	100	asm10	kmerCon	0	0	0	0	5
PacBio CCS	skew10	1~2%	100	asm10	isoCon	0	0	0	0	9
PacBio CCS	skew10	0~1%	100	asm10	isoCon	0	0	0	0	8
PacBio CCS	even10	0~1%	200	asm10	miniCon	0.0263334	0.312977	0.151117	0.339311	10
PacBio CCS	even10	1~2%	200	asm10	miniCon	0	0.334662	0.344941	0.334662	20
PacBio CCS	skew10	0~1%	200	asm10	miniCon	0.00822368	0.325893	0.123193	0.334117	8
PacBio CCS	skew10	3~5%	200	asm10	miniCon	0	0.258051	0.243101	0.258051	20
PacBio CCS	even10	0~1%	200	asm10	kmerCon	0.0262812	0.169884	0.105125	0.196166	10
PacBio CCS	skew10	2~3%	200	asm10	miniCon	0	0.186518	0.128289	0.186518	20
PacBio CCS	even10	2~3%	200	asm10	miniCon	0	0.180849	0.207237	0.180849	20
PacBio CCS	even10	5~10%	200	asm10	miniCon	0	0.173056	0.105125	0.173056	20
PacBio CCS	skew10	1~2%	200	asm10	miniCon	0	0.15974	0.0525624	0.15974	20
PacBio CCS	skew10	5~10%	200	asm10	miniCon	0	0.134076	0.11498	0.134076	20
PacBio CCS	even10	3~5%	200	asm10	miniCon	0	0.127104	0.0459921	0.127104	20
PacBio CCS	skew10	1~2%	200	asm10	kmerCon	0	0.0718016	0.0394218	0.0718016	20
PacBio CCS	skew10	2~3%	200	asm10	kmerCon	0	0.0716612	0.0230263	0.0716612	20
PacBio CCS	even10	1~2%	200	asm10	kmerCon	0	0.071568	0.0229961	0.071568	20
PacBio CCS	even10	5~10%	200	asm10	kmerCon	0	0.0714286	0.0131406	0.0714286	20
PacBio CCS	skew10	3~5%	200	asm10	kmerCon	0	0.0712435	0	0.0712435	20
PacBio CCS	even10	2~3%	200	asm10	kmerCon	0	0.0456919	0.00657895	0.0456919	20
PacBio CCS	skew10	5~10%	200	asm10	isoCon	0.0203906	0	0.0203906	0.0203906	29
PacBio CCS	skew10	3~5%	200	asm10	isoCon	0.0187723	0	0.0187723	0.0187723	28
PacBio CCS	skew10	2~3%	200	asm10	isoCon	0.0170565	0	0.0170565	0.0170565	27
PacBio CCS	skew10	0~1%	200	asm10	kmerCon	0.00821288	0.00821288	0.00821288	0.0164258	8
PacBio CCS	skew10	1~2%	200	asm10	isoCon	0.0151622	0	0.0151622	0.0151622	26
PacBio CCS	skew10	0~1%	200	asm10	isoCon	0.0146007	0	0.0146007	0.0146007	27
PacBio CCS	even10	5~10%	200	asm10	isoCon	0	0	0	0	20
PacBio CCS	even10	3~5%	200	asm10	kmerCon	0	0	0	0	20
PacBio CCS	even10	3~5%	200	asm10	isoCon	0	0	0	0	20
PacBio CCS	even10	2~3%	200	asm10	isoCon	0	0	0	0	20
PacBio CCS	even10	1~2%	200	asm10	isoCon	0	0	0	0	20
PacBio CCS	even10	0~1%	200	asm10	isoCon	0	0	0	0	20
PacBio CCS	skew10	5~10%	200	asm10	kmerCon	0	0	0	0	20
PacBio CCS	skew10	0~1%	400	asm10	miniCon	0.0131406	0.483588	0.308804	0.496728	10
PacBio CCS	skew10	5~10%	400	asm10	miniCon	0	0.258161	0.150178	0.258161	21
PacBio CCS	even10	0~1%	400	asm10	miniCon	0.0043802	0.195851	0.109505	0.200231	15
PacBio CCS	even10	5~10%	400	asm10	miniCon	0	0.191658	0.0229961	0.191658	20
PacBio CCS	skew10	2~3%	400	asm10	miniCon	0	0.172242	0.0927033	0.172242	22
PacBio CCS	skew10	1~2%	400	asm10	miniCon	0	0.152133	0.0500594	0.152133	21
PacBio CCS	skew10	0~1%	400	asm10	kmerCon	0.0131406	0.123746	0.0262812	0.136886	10
PacBio CCS	even10	3~5%	400	asm10	miniCon	0	0.127104	0.0459921	0.127104	20
PacBio CCS	skew10	2~3%	400	asm10	kmerCon	0	0.121476	0.0358852	0.121476	22
PacBio CCS	even10	0~1%	400	asm10	kmerCon	0.0043802	0.100116	0.0569426	0.104496	15
PacBio CCS	skew10	3~5%	400	asm10	miniCon	0.00312666	0.0744783	0.118891	0.0776049	21
PacBio CCS	even10	1~2%	400	asm10	miniCon	0	0.071568	0.0229961	0.071568	20
PacBio CCS	skew10	3~5%	400	asm10	isoCon	0.0348628	0.0268352	0.0643621	0.061698	49
PacBio CCS	even10	2~3%	400	asm10	miniCon	0	0.0562914	0.0888158	0.0562914	20
PacBio CCS	skew10	5~10%	400	asm10	isoCon	0.0357082	0.0171512	0.0542764	0.0528594	46
PacBio CCS	skew10	1~2%	400	asm10	kmerCon	0	0.0527034	0.00938615	0.0527034	21
PacBio CCS	skew10	0~1%	400	asm10	isoCon	0.0354796	0.0157791	0.0525624	0.0512587	50
PacBio CCS	skew10	2~3%	400	asm10	isoCon	0.0335946	0.0168084	0.0517917	0.050403	47
PacBio CCS	skew10	1~2%	400	asm10	isoCon	0.0363464	0	0.0363464	0.0363464	47
PacBio CCS	even10	0~1%	400	asm10	isoCon	0.0151622	0	0.0151622	0.0151622	26
PacBio CCS	skew10	3~5%	400	asm10	kmerCon	0.00312666	0.00312666	0	0.00625332	21
PacBio CCS	even10	2~3%	400	asm10	isoCon	0.00598086	0	0.00598086	0.00598086	22
PacBio CCS	even10	5~10%	400	asm10	isoCon	0.00312872	0	0.00312872	0.00312872	21
PacBio CCS	even10	3~5%	400	asm10	isoCon	0.00312872	0	0.00312872	0.00312872	21
PacBio CCS	even10	1~2%	400	asm10	isoCon	0.00312872	0	0.00312872	0.00312872	21
PacBio CCS	even10	5~10%	400	asm10	kmerCon	0	0	0	0	20
PacBio CCS	even10	3~5%	400	asm10	kmerCon	0	0	0	0	20
PacBio CCS	even10	2~3%	400	asm10	kmerCon	0	0	0	0	20
PacBio CCS	even10	1~2%	400	asm10	kmerCon	0	0	0	0	20
PacBio CCS	skew10	5~10%	400	asm10	kmerCon	0	0	0	0	21
