## Supplementary Table 3 for "*De novo* clustering of long-read amplicons improves phylogenetic insight into microbiome data"

### Sheet: Sheet1
benchmark	profile	id	depth	asm	consensus	qcov:mean	qcov:sd	tcov:mean	tcov:sd	alnid:mean	alnid:sd	n	pct:alnid >=99
PacBio CCS	even10	9095	20	asm10	miniCon	99.34	1.12	99.27	1.27	99.41	0.97	9	66.67
ONT Duplex	even10	9798	20	asm10	kmerCon	99.7	0.57	99.7	0.57	99.7	0.57	8	75
ONT Duplex	even10	9798	20	asm10	miniCon	99.69	0.58	99.69	0.58	99.69	0.58	8	75
PacBio CCS	even10	9095	20	asm10	kmerCon	99.33	1.18	99.26	1.32	99.41	0.97	9	77.78
ONT Duplex	even10	9095	20	asm10	kmerCon	99.67	0.71	99.65	0.75	99.65	0.77	10	80
ONT Duplex	even10	9095	20	asm10	miniCon	99.52	1.14	99.47	1.25	99.47	1.25	10	80
PacBio CCS	even10	9095	20	asm10	isoCon	99.39	1.36	99.28	1.62	99.65	0.78	5	80
ONT Duplex	even10	9798	20	asm10	isoCon	99.78	0.54	99.78	0.54	99.78	0.54	6	83.33
PacBio CCS	skew10	9798	40	asm10	kmerCon	99.78	0.54	99.77	0.56	99.73	0.67	6	83.33
PacBio CCS	skew10	9798	40	asm10	miniCon	99.42	0.65	99.56	0.53	99.81	0.46	6	83.33
PacBio CCS	skew10	9095	60	asm10	kmerCon	99.79	0.49	99.81	0.44	99.75	0.56	13	84.62
ONT Duplex	even10	9597	20	asm10	kmerCon	99.62	0.54	99.65	0.5	99.62	0.54	8	87.5
ONT Duplex	even10	9597	20	asm10	miniCon	99.61	0.57	99.62	0.55	99.61	0.57	8	87.5
PacBio CCS	even10	9798	20	asm10	kmerCon	99.59	0.57	99.69	0.42	99.7	0.42	8	87.5
PacBio CCS	even10	9798	20	asm10	miniCon	99.65	0.45	99.65	0.45	99.63	0.45	8	87.5
PacBio CCS	skew10	9095	40	asm10	kmerCon	99.63	0.66	99.69	0.56	99.7	0.56	8	87.5
PacBio CCS	even10	9597	20	asm10	kmerCon	99.47	0.84	99.57	0.61	99.61	0.55	9	88.89
PacBio CCS	even10	9597	20	asm10	miniCon	99.48	0.84	99.59	0.6	99.62	0.55	9	88.89
PacBio CCS	skew10	9597	60	asm10	kmerCon	99.68	0.62	99.77	0.51	99.82	0.52	9	88.89
PacBio CCS	skew10	9597	60	asm10	miniCon	99.39	0.72	99.56	0.57	99.82	0.52	9	88.89
PacBio CCS	skew10	9095	60	asm10	isoCon	99.89	0.36	99.88	0.37	99.85	0.45	11	90.91
PacBio CCS	skew10	9095	60	asm10	miniCon	98.84	3.4	98.82	3.42	99.83	0.43	13	92.31
ONT Duplex	even10	9095	20	asm10	isoCon	100	0	100	0	100	0	4	100
ONT Duplex	even10	9095	40	asm10	isoCon	100	0	100	0	100	0	18	100
ONT Duplex	even10	9095	40	asm10	kmerCon	100	0	100	0	100	0	20	100
ONT Duplex	even10	9095	40	asm10	miniCon	100	0	100	0	100	0	20	100
ONT Duplex	even10	9095	60	asm10	isoCon	100	0	100	0	100	0	20	100
ONT Duplex	even10	9095	60	asm10	kmerCon	100	0	100	0	100	0	20	100
ONT Duplex	even10	9095	60	asm10	miniCon	100	0	100	0	100	0	20	100
ONT Duplex	even10	9095	80	asm10	isoCon	100	0	100	0	100	0	20	100
ONT Duplex	even10	9095	80	asm10	kmerCon	100	0	100	0	100	0	20	100
ONT Duplex	even10	9095	80	asm10	miniCon	100	0	100	0	100	0	20	100
ONT Duplex	even10	9095	100	asm10	isoCon	100	0	100	0	100	0	20	100
ONT Duplex	even10	9095	100	asm10	kmerCon	100	0	100	0	100	0	20	100
ONT Duplex	even10	9095	100	asm10	miniCon	100	0	100	0	100	0	20	100
ONT Duplex	even10	9095	200	asm10	isoCon	100	0	100	0	100	0	20	100
ONT Duplex	even10	9095	200	asm10	kmerCon	100	0	100	0	100	0	20	100
ONT Duplex	even10	9095	200	asm10	miniCon	100	0	100	0	100	0	20	100
ONT Duplex	even10	9095	400	asm10	isoCon	100	0.01	99.99	0.02	99.99	0.02	22	100
ONT Duplex	even10	9095	400	asm10	kmerCon	100	0	100	0	100	0	20	100
ONT Duplex	even10	9095	400	asm10	miniCon	100	0	100	0	100	0	20	100
ONT Duplex	even10	9597	20	asm10	isoCon	99.67	0.5	99.68	0.47	99.71	0.42	5	100
ONT Duplex	even10	9597	40	asm10	isoCon	100	0	100	0	100	0	17	100
ONT Duplex	even10	9597	40	asm10	kmerCon	100	0	100	0	100	0	19	100
ONT Duplex	even10	9597	40	asm10	miniCon	100	0	100	0	100	0	19	100
ONT Duplex	even10	9597	60	asm10	isoCon	100	0	100	0	100	0	19	100
ONT Duplex	even10	9597	60	asm10	kmerCon	100	0	100	0	100	0	20	100
ONT Duplex	even10	9597	60	asm10	miniCon	100	0	100	0	100	0	20	100
ONT Duplex	even10	9597	80	asm10	isoCon	100	0	100	0	100	0	20	100
ONT Duplex	even10	9597	80	asm10	kmerCon	100	0	100	0	100	0	20	100
ONT Duplex	even10	9597	80	asm10	miniCon	100	0	100	0	100	0	20	100
ONT Duplex	even10	9597	100	asm10	isoCon	100	0	100	0	100	0	20	100
ONT Duplex	even10	9597	100	asm10	kmerCon	100	0	100	0	100	0	20	100
ONT Duplex	even10	9597	100	asm10	miniCon	100	0	100	0	100	0	20	100
ONT Duplex	even10	9597	200	asm10	isoCon	100	0	100	0	100	0	20	100
ONT Duplex	even10	9597	200	asm10	kmerCon	100	0	100	0	100	0	20	100
ONT Duplex	even10	9597	200	asm10	miniCon	100	0	100	0	100	0	20	100
ONT Duplex	even10	9597	400	asm10	isoCon	99.99	0.02	99.99	0.03	99.99	0.03	25	100
ONT Duplex	even10	9597	400	asm10	kmerCon	100	0	100	0	100	0	20	100
ONT Duplex	even10	9597	400	asm10	miniCon	100	0	100	0	100	0	20	100
ONT Duplex	even10	9798	40	asm10	isoCon	100	0	100	0	100	0	19	100
ONT Duplex	even10	9798	40	asm10	kmerCon	100	0	100	0	100	0	20	100
ONT Duplex	even10	9798	40	asm10	miniCon	100	0	100	0	100	0	20	100
ONT Duplex	even10	9798	60	asm10	isoCon	100	0	100	0	100	0	20	100
ONT Duplex	even10	9798	60	asm10	kmerCon	100	0	100	0	100	0	20	100
ONT Duplex	even10	9798	60	asm10	miniCon	100	0	100	0	100	0	20	100
ONT Duplex	even10	9798	80	asm10	isoCon	100	0	100	0	100	0	20	100
ONT Duplex	even10	9798	80	asm10	kmerCon	100	0	100	0	100	0	20	100
ONT Duplex	even10	9798	80	asm10	miniCon	100	0	100	0	100	0	20	100
ONT Duplex	even10	9798	100	asm10	isoCon	100	0	100	0	100	0	20	100
ONT Duplex	even10	9798	100	asm10	kmerCon	99.94	0.28	99.98	0.09	100	0	20	100
ONT Duplex	even10	9798	100	asm10	miniCon	100	0	100	0	100	0	20	100
ONT Duplex	even10	9798	200	asm10	isoCon	100	0	100	0	100	0	20	100
ONT Duplex	even10	9798	200	asm10	kmerCon	100	0	100	0	100	0	20	100
ONT Duplex	even10	9798	200	asm10	miniCon	100	0	100	0	100	0	20	100
ONT Duplex	even10	9798	400	asm10	isoCon	99.99	0.02	99.98	0.03	99.98	0.03	25	100
ONT Duplex	even10	9798	400	asm10	kmerCon	99.94	0.26	99.99	0.04	100	0	20	100
ONT Duplex	even10	9798	400	asm10	miniCon	100	0	100	0	100	0	20	100
ONT Duplex	even10	9899	20	asm10	isoCon	99.95	0.07	99.95	0.07	99.92	0.11	5	100
ONT Duplex	even10	9899	20	asm10	kmerCon	99.94	0.1	99.94	0.1	99.92	0.13	7	100
ONT Duplex	even10	9899	20	asm10	miniCon	99.94	0.1	99.94	0.1	99.92	0.13	7	100
ONT Duplex	even10	9899	40	asm10	isoCon	99.98	0.05	99.99	0.03	99.98	0.05	17	100
ONT Duplex	even10	9899	40	asm10	kmerCon	99.98	0.05	99.98	0.05	99.97	0.06	15	100
ONT Duplex	even10	9899	40	asm10	miniCon	99.98	0.05	99.98	0.05	99.97	0.06	15	100
ONT Duplex	even10	9899	60	asm10	isoCon	100	0	100	0	100	0	19	100
ONT Duplex	even10	9899	60	asm10	kmerCon	99.99	0.05	99.99	0.03	99.99	0.05	19	100
ONT Duplex	even10	9899	60	asm10	miniCon	99.99	0.05	99.99	0.03	99.99	0.05	19	100
ONT Duplex	even10	9899	80	asm10	isoCon	100	0	100	0	100	0	20	100
ONT Duplex	even10	9899	80	asm10	kmerCon	100	0	100	0	100	0	20	100
ONT Duplex	even10	9899	80	asm10	miniCon	100	0	100	0	100	0	20	100
ONT Duplex	even10	9899	100	asm10	isoCon	100	0	100	0	100	0	20	100
ONT Duplex	even10	9899	100	asm10	kmerCon	100	0	100	0	100	0	20	100
ONT Duplex	even10	9899	100	asm10	miniCon	100	0	100	0	100	0	20	100
ONT Duplex	even10	9899	200	asm10	isoCon	100	0	100	0	100	0	20	100
ONT Duplex	even10	9899	200	asm10	kmerCon	100	0	100	0	100	0	20	100
ONT Duplex	even10	9899	200	asm10	miniCon	100	0	100	0	100	0	20	100
ONT Duplex	even10	9899	400	asm10	isoCon	99.99	0.02	99.99	0.02	99.99	0.02	22	100
ONT Duplex	even10	9899	400	asm10	kmerCon	100	0	100	0	100	0	20	100
ONT Duplex	even10	9899	400	asm10	miniCon	100	0	100	0	100	0	20	100
ONT Duplex	even10	99100	20	asm10	isoCon	99.99	0.02	99.99	0.02	99.99	0.02	8	100
ONT Duplex	even10	99100	20	asm10	kmerCon	99.97	0.04	99.97	0.04	99.97	0.04	4	100
ONT Duplex	even10	99100	20	asm10	miniCon	99.97	0.04	99.97	0.04	99.97	0.04	4	100
ONT Duplex	even10	99100	40	asm10	isoCon	100	0	100	0	100	0	20	100
ONT Duplex	even10	99100	40	asm10	kmerCon	99.97	0.04	99.97	0.04	99.97	0.04	5	100
ONT Duplex	even10	99100	40	asm10	miniCon	99.97	0.04	99.97	0.04	99.97	0.04	5	100
ONT Duplex	even10	99100	60	asm10	isoCon	100	0	100	0	100	0	19	100
ONT Duplex	even10	99100	60	asm10	kmerCon	99.98	0.03	99.98	0.03	99.98	0.03	6	100
ONT Duplex	even10	99100	60	asm10	miniCon	99.98	0.03	99.98	0.03	99.98	0.03	6	100
ONT Duplex	even10	99100	80	asm10	isoCon	100	0	100	0	100	0	20	100
ONT Duplex	even10	99100	80	asm10	kmerCon	99.98	0.03	99.98	0.03	99.98	0.03	6	100
ONT Duplex	even10	99100	80	asm10	miniCon	99.98	0.03	99.98	0.03	99.98	0.03	6	100
ONT Duplex	even10	99100	100	asm10	isoCon	100	0	100	0	100	0	20	100
ONT Duplex	even10	99100	100	asm10	kmerCon	99.97	0.05	99.97	0.05	99.97	0.05	6	100
ONT Duplex	even10	99100	100	asm10	miniCon	99.97	0.05	99.97	0.05	99.97	0.05	6	100
ONT Duplex	even10	99100	200	asm10	isoCon	100	0	100	0	100	0	20	100
ONT Duplex	even10	99100	200	asm10	kmerCon	99.99	0.02	99.99	0.02	99.99	0.02	13	100
ONT Duplex	even10	99100	200	asm10	miniCon	99.99	0.02	99.99	0.02	99.99	0.02	13	100
ONT Duplex	even10	99100	400	asm10	isoCon	99.99	0.02	99.99	0.03	99.99	0.03	25	100
ONT Duplex	even10	99100	400	asm10	kmerCon	99.99	0.02	99.99	0.02	99.99	0.02	13	100
ONT Duplex	even10	99100	400	asm10	miniCon	99.99	0.02	99.99	0.02	99.99	0.02	13	100
ONT Duplex	skew10	9095	20	asm10	isoCon	100	0	100	0	100	0	4	100
ONT Duplex	skew10	9095	20	asm10	kmerCon	100	0	100	0	100	0	4	100
ONT Duplex	skew10	9095	20	asm10	miniCon	100	0	100	0	100	0	4	100
ONT Duplex	skew10	9095	40	asm10	isoCon	100	0	100	0	100	0	6	100
ONT Duplex	skew10	9095	40	asm10	kmerCon	99.81	0.34	99.88	0.22	99.81	0.34	7	100
ONT Duplex	skew10	9095	40	asm10	miniCon	99.89	0.2	99.92	0.15	99.88	0.21	7	100
ONT Duplex	skew10	9095	60	asm10	isoCon	99.93	0.14	99.92	0.16	99.9	0.19	10	100
ONT Duplex	skew10	9095	60	asm10	kmerCon	99.93	0.13	99.93	0.15	99.91	0.19	11	100
ONT Duplex	skew10	9095	60	asm10	miniCon	99.88	0.26	99.87	0.27	99.87	0.3	11	100
ONT Duplex	skew10	9095	80	asm10	isoCon	100	0	100	0	100	0	14	100
ONT Duplex	skew10	9095	80	asm10	kmerCon	100	0	100	0	100	0	17	100
ONT Duplex	skew10	9095	80	asm10	miniCon	100	0	100	0	100	0	17	100
ONT Duplex	skew10	9095	100	asm10	isoCon	100	0	100	0	100	0	18	100
ONT Duplex	skew10	9095	100	asm10	kmerCon	100	0	100	0	100	0	20	100
ONT Duplex	skew10	9095	100	asm10	miniCon	100	0	100	0	100	0	20	100
ONT Duplex	skew10	9095	200	asm10	isoCon	99.99	0.02	99.99	0.02	99.99	0.02	22	100
ONT Duplex	skew10	9095	200	asm10	kmerCon	100	0	100	0	100	0	20	100
ONT Duplex	skew10	9095	200	asm10	miniCon	100	0	100	0	100	0	20	100
ONT Duplex	skew10	9095	400	asm10	isoCon	99.99	0.02	99.98	0.03	99.98	0.03	26	100
ONT Duplex	skew10	9095	400	asm10	kmerCon	100	0	100	0	100	0	20	100
ONT Duplex	skew10	9095	400	asm10	miniCon	100	0	100	0	100	0	20	100
ONT Duplex	skew10	9597	20	asm10	isoCon	100	0	100	0	100	0	4	100
ONT Duplex	skew10	9597	20	asm10	kmerCon	100	0	100	0	100	0	5	100
ONT Duplex	skew10	9597	20	asm10	miniCon	100	0	100	0	100	0	5	100
ONT Duplex	skew10	9597	40	asm10	isoCon	100	0	100	0	100	0	5	100
ONT Duplex	skew10	9597	40	asm10	kmerCon	99.89	0.21	99.89	0.2	99.89	0.21	8	100
ONT Duplex	skew10	9597	40	asm10	miniCon	99.89	0.21	99.89	0.2	99.89	0.21	8	100
ONT Duplex	skew10	9597	60	asm10	isoCon	99.99	0.02	99.99	0.02	99.99	0.02	8	100
ONT Duplex	skew10	9597	60	asm10	kmerCon	99.99	0.02	99.99	0.02	99.99	0.02	13	100
ONT Duplex	skew10	9597	60	asm10	miniCon	99.99	0.02	99.99	0.02	99.99	0.02	13	100
ONT Duplex	skew10	9597	80	asm10	isoCon	99.97	0.11	99.97	0.13	99.97	0.13	17	100
ONT Duplex	skew10	9597	80	asm10	kmerCon	99.92	0.22	99.91	0.24	99.91	0.26	16	100
ONT Duplex	skew10	9597	80	asm10	miniCon	99.92	0.22	99.91	0.24	99.91	0.26	16	100
ONT Duplex	skew10	9597	100	asm10	isoCon	100	0.01	100	0.01	100	0.01	20	100
ONT Duplex	skew10	9597	100	asm10	kmerCon	100	0	100	0	100	0	20	100
ONT Duplex	skew10	9597	100	asm10	miniCon	100	0	100	0	100	0	20	100
ONT Duplex	skew10	9597	200	asm10	isoCon	100	0.01	99.99	0.02	99.99	0.02	22	100
ONT Duplex	skew10	9597	200	asm10	kmerCon	100	0	100	0	100	0	20	100
ONT Duplex	skew10	9597	200	asm10	miniCon	100	0	100	0	100	0	20	100
ONT Duplex	skew10	9597	400	asm10	isoCon	99.99	0.03	99.98	0.04	99.98	0.04	27	100
ONT Duplex	skew10	9597	400	asm10	kmerCon	99.94	0.28	99.99	0.06	100	0	20	100
ONT Duplex	skew10	9597	400	asm10	miniCon	100	0	100	0	100	0	20	100
ONT Duplex	skew10	9798	20	asm10	isoCon	99.97	0.07	99.97	0.07	99.97	0.07	4	100
ONT Duplex	skew10	9798	20	asm10	kmerCon	99.97	0.07	99.97	0.07	99.97	0.07	4	100
ONT Duplex	skew10	9798	20	asm10	miniCon	99.97	0.07	99.97	0.07	99.97	0.07	4	100
ONT Duplex	skew10	9798	40	asm10	isoCon	100	0	100	0	100	0	6	100
ONT Duplex	skew10	9798	40	asm10	kmerCon	99.88	0.26	99.85	0.29	99.85	0.31	9	100
ONT Duplex	skew10	9798	40	asm10	miniCon	99.88	0.26	99.85	0.29	99.85	0.31	9	100
ONT Duplex	skew10	9798	60	asm10	isoCon	99.94	0.14	99.93	0.16	99.93	0.16	10	100
ONT Duplex	skew10	9798	60	asm10	kmerCon	99.95	0.14	99.94	0.16	99.94	0.16	11	100
ONT Duplex	skew10	9798	60	asm10	miniCon	99.95	0.14	99.94	0.16	99.94	0.16	11	100
ONT Duplex	skew10	9798	80	asm10	isoCon	99.97	0.08	99.97	0.08	99.97	0.08	14	100
ONT Duplex	skew10	9798	80	asm10	kmerCon	99.98	0.07	99.98	0.07	99.98	0.07	16	100
ONT Duplex	skew10	9798	80	asm10	miniCon	99.98	0.07	99.98	0.07	99.98	0.07	16	100
ONT Duplex	skew10	9798	100	asm10	isoCon	100	0.01	100	0.01	100	0.01	21	100
ONT Duplex	skew10	9798	100	asm10	kmerCon	100	0	100	0	100	0	20	100
ONT Duplex	skew10	9798	100	asm10	miniCon	99.94	0.28	99.99	0.04	100	0	20	100
ONT Duplex	skew10	9798	200	asm10	isoCon	99.99	0.02	99.99	0.02	99.99	0.02	23	100
ONT Duplex	skew10	9798	200	asm10	kmerCon	100	0	100	0	100	0	20	100
ONT Duplex	skew10	9798	200	asm10	miniCon	99.94	0.26	99.99	0.04	100	0	20	100
ONT Duplex	skew10	9798	400	asm10	isoCon	99.99	0.02	99.98	0.03	99.98	0.03	26	100
ONT Duplex	skew10	9798	400	asm10	kmerCon	100	0	100	0	100	0	20	100
ONT Duplex	skew10	9798	400	asm10	miniCon	100	0	100	0	100	0	20	100
ONT Duplex	skew10	9899	20	asm10	isoCon	100	0	100	0	100	0	4	100
ONT Duplex	skew10	9899	20	asm10	kmerCon	100	0	100	0	100	0	5	100
ONT Duplex	skew10	9899	20	asm10	miniCon	100	0	100	0	100	0	5	100
ONT Duplex	skew10	9899	40	asm10	isoCon	100	0	100	0	100	0	4	100
ONT Duplex	skew10	9899	40	asm10	kmerCon	100	0	100	0	100	0	5	100
ONT Duplex	skew10	9899	40	asm10	miniCon	100	0	100	0	100	0	5	100
ONT Duplex	skew10	9899	60	asm10	isoCon	100	0	100	0	100	0	7	100
ONT Duplex	skew10	9899	60	asm10	kmerCon	100	0	100	0	100	0	7	100
ONT Duplex	skew10	9899	60	asm10	miniCon	99.99	0.02	99.99	0.02	99.99	0.02	7	100
ONT Duplex	skew10	9899	80	asm10	isoCon	100	0	100	0	100	0	12	100
ONT Duplex	skew10	9899	80	asm10	kmerCon	100	0	100	0	100	0	16	100
ONT Duplex	skew10	9899	80	asm10	miniCon	100	0	100	0	100	0	16	100
ONT Duplex	skew10	9899	100	asm10	isoCon	100	0	100	0.01	100	0.01	21	100
ONT Duplex	skew10	9899	100	asm10	kmerCon	100	0	100	0	100	0	18	100
ONT Duplex	skew10	9899	100	asm10	miniCon	100	0	100	0	100	0	18	100
ONT Duplex	skew10	9899	200	asm10	isoCon	99.99	0.02	99.99	0.02	99.99	0.02	22	100
ONT Duplex	skew10	9899	200	asm10	kmerCon	100	0	100	0	100	0	20	100
ONT Duplex	skew10	9899	200	asm10	miniCon	100	0	100	0	100	0	20	100
ONT Duplex	skew10	9899	400	asm10	isoCon	99.99	0.02	99.99	0.03	99.99	0.03	25	100
ONT Duplex	skew10	9899	400	asm10	kmerCon	100	0	100	0	100	0	20	100
ONT Duplex	skew10	9899	400	asm10	miniCon	100	0	100	0	100	0	20	100
ONT Duplex	skew10	99100	40	asm10	isoCon	100	0	100	0	100	0	2	100
ONT Duplex	skew10	99100	40	asm10	kmerCon	100	0	100	0	100	0	2	100
ONT Duplex	skew10	99100	40	asm10	miniCon	100	0	100	0	100	0	2	100
ONT Duplex	skew10	99100	60	asm10	isoCon	99.99	0.03	99.99	0.03	99.99	0.03	11	100
ONT Duplex	skew10	99100	60	asm10	kmerCon	100	0	100	0	100	0	4	100
ONT Duplex	skew10	99100	60	asm10	miniCon	100	0	100	0	100	0	4	100
ONT Duplex	skew10	99100	80	asm10	isoCon	100	0	100	0	100	0	18	100
ONT Duplex	skew10	99100	80	asm10	kmerCon	100	0	100	0	100	0	5	100
ONT Duplex	skew10	99100	80	asm10	miniCon	100	0	100	0	100	0	5	100
ONT Duplex	skew10	99100	100	asm10	isoCon	100	0	100	0	100	0	19	100
ONT Duplex	skew10	99100	100	asm10	kmerCon	100	0	100	0	100	0	6	100
ONT Duplex	skew10	99100	100	asm10	miniCon	100	0	100	0	100	0	6	100
ONT Duplex	skew10	99100	200	asm10	isoCon	100	0.01	99.99	0.02	99.99	0.02	23	100
ONT Duplex	skew10	99100	200	asm10	kmerCon	100	0	100	0	100	0	6	100
ONT Duplex	skew10	99100	200	asm10	miniCon	100	0	100	0	100	0	6	100
ONT Duplex	skew10	99100	400	asm10	isoCon	99.99	0.03	99.98	0.04	99.98	0.04	26	100
ONT Duplex	skew10	99100	400	asm10	kmerCon	99.99	0.02	99.99	0.02	99.99	0.02	7	100
ONT Duplex	skew10	99100	400	asm10	miniCon	99.99	0.02	99.99	0.02	99.99	0.02	7	100
PacBio CCS	even10	9095	40	asm10	isoCon	100	0	100	0	100	0	18	100
PacBio CCS	even10	9095	40	asm10	kmerCon	100	0	100	0	100	0	20	100
PacBio CCS	even10	9095	40	asm10	miniCon	99.91	0.27	99.91	0.37	100	0	20	100
PacBio CCS	even10	9095	60	asm10	isoCon	100	0	100	0	100	0	20	100
PacBio CCS	even10	9095	60	asm10	kmerCon	100	0	100	0	100	0	20	100
PacBio CCS	even10	9095	60	asm10	miniCon	99.85	0.37	99.8	0.46	100	0	20	100
PacBio CCS	even10	9095	80	asm10	isoCon	100	0	100	0	100	0	20	100
PacBio CCS	even10	9095	80	asm10	kmerCon	99.93	0.32	99.96	0.18	100	0	20	100
PacBio CCS	even10	9095	80	asm10	miniCon	99.86	0.37	99.84	0.44	100	0	20	100
PacBio CCS	even10	9095	100	asm10	isoCon	100	0	100	0	100	0	20	100
PacBio CCS	even10	9095	100	asm10	kmerCon	100	0	100	0	100	0	20	100
PacBio CCS	even10	9095	100	asm10	miniCon	99.96	0.19	99.92	0.37	100	0	20	100
PacBio CCS	even10	9095	200	asm10	isoCon	100	0	100	0	100	0	20	100
PacBio CCS	even10	9095	200	asm10	kmerCon	100	0	100	0	100	0	20	100
PacBio CCS	even10	9095	200	asm10	miniCon	99.83	0.43	99.89	0.38	100	0	20	100
PacBio CCS	even10	9095	400	asm10	isoCon	99.98	0.13	99.95	0.14	99.97	0.03	35	100
PacBio CCS	even10	9095	400	asm10	kmerCon	100	0	100	0	100	0	20	100
PacBio CCS	even10	9095	400	asm10	miniCon	99.81	0.47	99.98	0.1	100	0	20	100
PacBio CCS	even10	9597	20	asm10	isoCon	99.89	0.24	99.89	0.24	99.89	0.24	5	100
PacBio CCS	even10	9597	40	asm10	isoCon	100	0	100	0	100	0	17	100
PacBio CCS	even10	9597	40	asm10	kmerCon	99.9	0.31	99.99	0.04	100	0	20	100
PacBio CCS	even10	9597	40	asm10	miniCon	99.96	0.16	99.91	0.28	100	0	20	100
PacBio CCS	even10	9597	60	asm10	isoCon	100	0	100	0	100	0	20	100
PacBio CCS	even10	9597	60	asm10	kmerCon	100	0	100	0	100	0	20	100
PacBio CCS	even10	9597	60	asm10	miniCon	100	0	99.97	0.13	100	0	20	100
PacBio CCS	even10	9597	80	asm10	isoCon	100	0	100	0	100	0	20	100
PacBio CCS	even10	9597	80	asm10	kmerCon	99.95	0.2	99.99	0.03	100	0	20	100
PacBio CCS	even10	9597	80	asm10	miniCon	99.93	0.32	99.93	0.21	100	0	20	100
PacBio CCS	even10	9597	100	asm10	isoCon	100	0	100	0	100	0	20	100
PacBio CCS	even10	9597	100	asm10	kmerCon	100	0	100	0	100	0	20	100
PacBio CCS	even10	9597	100	asm10	miniCon	99.93	0.32	99.96	0.18	100	0	20	100
PacBio CCS	even10	9597	200	asm10	isoCon	100	0.01	100	0.01	99.99	0.02	21	100
PacBio CCS	even10	9597	200	asm10	kmerCon	99.85	0.44	99.94	0.2	100	0.01	20	100
PacBio CCS	even10	9597	200	asm10	miniCon	99.87	0.39	99.95	0.18	100	0	20	100
PacBio CCS	even10	9597	400	asm10	isoCon	100	0	99.97	0.03	99.97	0.03	38	100
PacBio CCS	even10	9597	400	asm10	kmerCon	100	0	100	0	100	0	20	100
PacBio CCS	even10	9597	400	asm10	miniCon	99.87	0.39	99.95	0.18	100	0	20	100
PacBio CCS	even10	9798	20	asm10	isoCon	99.95	0.1	99.92	0.16	99.92	0.16	4	100
PacBio CCS	even10	9798	40	asm10	isoCon	100	0	100	0	100	0	18	100
PacBio CCS	even10	9798	40	asm10	kmerCon	99.87	0.4	99.95	0.18	100	0	20	100
PacBio CCS	even10	9798	40	asm10	miniCon	100	0	99.9	0.44	100	0	20	100
PacBio CCS	even10	9798	60	asm10	isoCon	100	0	100	0	100	0	20	100
PacBio CCS	even10	9798	60	asm10	kmerCon	99.94	0.25	99.99	0.03	100	0	20	100
PacBio CCS	even10	9798	60	asm10	miniCon	99.95	0.2	99.89	0.44	100	0	20	100
PacBio CCS	even10	9798	80	asm10	isoCon	100	0	100	0	100	0	20	100
PacBio CCS	even10	9798	80	asm10	kmerCon	99.93	0.32	99.96	0.18	100	0	20	100
PacBio CCS	even10	9798	80	asm10	miniCon	100	0	99.9	0.44	100	0	20	100
PacBio CCS	even10	9798	100	asm10	isoCon	100	0	100	0	100	0	20	100
PacBio CCS	even10	9798	100	asm10	kmerCon	99.86	0.44	99.92	0.24	100	0	20	100
PacBio CCS	even10	9798	100	asm10	miniCon	99.86	0.44	99.92	0.24	100	0	20	100
PacBio CCS	even10	9798	200	asm10	isoCon	100	0	100	0	100	0	20	100
PacBio CCS	even10	9798	200	asm10	kmerCon	99.86	0.44	99.94	0.2	100	0	20	100
PacBio CCS	even10	9798	200	asm10	miniCon	99.82	0.43	99.79	0.47	100	0	20	100
PacBio CCS	even10	9798	400	asm10	isoCon	100	0	99.97	0.03	99.97	0.03	37	100
PacBio CCS	even10	9798	400	asm10	kmerCon	100	0	100	0	100	0	20	100
PacBio CCS	even10	9798	400	asm10	miniCon	99.94	0.25	99.91	0.4	100	0	20	100
PacBio CCS	even10	9899	20	asm10	isoCon	99.76	0.14	99.78	0.1	99.72	0.1	3	100
PacBio CCS	even10	9899	20	asm10	kmerCon	99.87	0.19	99.87	0.19	99.84	0.22	4	100
PacBio CCS	even10	9899	20	asm10	miniCon	99.87	0.19	99.87	0.19	99.84	0.22	4	100
PacBio CCS	even10	9899	40	asm10	isoCon	100	0	100	0.02	100	0.02	18	100
PacBio CCS	even10	9899	40	asm10	kmerCon	99.87	0.4	99.97	0.11	100	0.02	19	100
PacBio CCS	even10	9899	40	asm10	miniCon	100	0	99.97	0.15	100	0.02	19	100
PacBio CCS	even10	9899	60	asm10	isoCon	100	0	100	0	100	0	20	100
PacBio CCS	even10	9899	60	asm10	kmerCon	100	0	100	0	100	0	20	100
PacBio CCS	even10	9899	60	asm10	miniCon	99.93	0.32	99.93	0.21	100	0	20	100
PacBio CCS	even10	9899	80	asm10	isoCon	100	0	100	0	100	0	20	100
PacBio CCS	even10	9899	80	asm10	kmerCon	100	0	100	0	100	0	20	100
PacBio CCS	even10	9899	80	asm10	miniCon	99.93	0.32	99.93	0.21	100	0	20	100
PacBio CCS	even10	9899	100	asm10	isoCon	100	0	100	0	100	0	20	100
PacBio CCS	even10	9899	100	asm10	kmerCon	100	0	100	0	100	0	20	100
PacBio CCS	even10	9899	100	asm10	miniCon	99.88	0.37	99.92	0.21	100	0	20	100
PacBio CCS	even10	9899	200	asm10	isoCon	100	0	100	0	100	0	20	100
PacBio CCS	even10	9899	200	asm10	kmerCon	100	0	100	0	100	0	20	100
PacBio CCS	even10	9899	200	asm10	miniCon	99.67	0.6	99.66	0.8	100	0	20	100
PacBio CCS	even10	9899	400	asm10	isoCon	100	0	99.97	0.03	99.97	0.03	42	100
PacBio CCS	even10	9899	400	asm10	kmerCon	100	0	100	0	100	0	20	100
PacBio CCS	even10	9899	400	asm10	miniCon	99.86	0.44	99.94	0.2	100	0	20	100
PacBio CCS	even10	99100	20	asm10	isoCon	99.99	0.03	99.99	0.03	99.99	0.03	6	100
PacBio CCS	even10	99100	20	asm10	kmerCon	99.97	0.04	99.97	0.04	99.97	0.04	5	100
PacBio CCS	even10	99100	20	asm10	miniCon	99.97	0.04	99.97	0.04	99.97	0.04	5	100
PacBio CCS	even10	99100	40	asm10	isoCon	100	0	100	0	100	0	17	100
PacBio CCS	even10	99100	40	asm10	kmerCon	99.74	0.58	99.85	0.31	99.98	0.03	6	100
PacBio CCS	even10	99100	40	asm10	miniCon	99.98	0.03	99.98	0.03	99.98	0.03	6	100
PacBio CCS	even10	99100	60	asm10	isoCon	100	0	100	0	100	0	20	100
PacBio CCS	even10	99100	60	asm10	kmerCon	99.98	0.03	99.98	0.03	99.98	0.03	6	100
PacBio CCS	even10	99100	60	asm10	miniCon	99.98	0.03	99.98	0.03	99.98	0.03	6	100
PacBio CCS	even10	99100	80	asm10	isoCon	100	0	100	0	100	0	20	100
PacBio CCS	even10	99100	80	asm10	kmerCon	99.98	0.03	99.98	0.03	99.98	0.03	6	100
PacBio CCS	even10	99100	80	asm10	miniCon	99.5	0.75	99.77	0.35	99.98	0.03	6	100
PacBio CCS	even10	99100	100	asm10	isoCon	100	0	100	0	100	0	20	100
PacBio CCS	even10	99100	100	asm10	kmerCon	99.98	0.03	99.98	0.03	99.98	0.03	7	100
PacBio CCS	even10	99100	100	asm10	miniCon	99.57	0.71	99.8	0.34	99.98	0.03	7	100
PacBio CCS	even10	99100	200	asm10	isoCon	100	0	100	0	100	0	20	100
PacBio CCS	even10	99100	200	asm10	kmerCon	99.8	0.5	99.89	0.28	100	0.02	15	100
PacBio CCS	even10	99100	200	asm10	miniCon	99.8	0.5	99.91	0.23	100	0.02	15	100
PacBio CCS	even10	99100	400	asm10	isoCon	99.98	0.12	99.95	0.13	99.97	0.03	41	100
PacBio CCS	even10	99100	400	asm10	kmerCon	99.92	0.29	99.99	0.04	100	0.02	14	100
PacBio CCS	even10	99100	400	asm10	miniCon	99.79	0.52	99.88	0.28	100	0.02	14	100
PacBio CCS	skew10	9095	20	asm10	isoCon	100	0	100	0	100	0	4	100
PacBio CCS	skew10	9095	20	asm10	kmerCon	100	0	100	0	100	0	4	100
PacBio CCS	skew10	9095	20	asm10	miniCon	100	0	100	0	100	0	4	100
PacBio CCS	skew10	9095	40	asm10	isoCon	100	0	100	0	100	0	4	100
PacBio CCS	skew10	9095	40	asm10	miniCon	99.67	0.92	99.76	0.65	99.89	0.28	8	100
PacBio CCS	skew10	9095	80	asm10	isoCon	99.98	0.11	99.98	0.08	99.97	0.11	19	100
PacBio CCS	skew10	9095	80	asm10	kmerCon	99.97	0.11	99.98	0.08	99.97	0.11	18	100
PacBio CCS	skew10	9095	80	asm10	miniCon	99.91	0.28	99.95	0.15	99.97	0.14	18	100
PacBio CCS	skew10	9095	100	asm10	isoCon	100	0	99.99	0.03	99.99	0.03	23	100
PacBio CCS	skew10	9095	100	asm10	kmerCon	100	0	100	0	100	0	20	100
PacBio CCS	skew10	9095	100	asm10	miniCon	99.99	0.03	99.96	0.16	100	0	20	100
PacBio CCS	skew10	9095	200	asm10	isoCon	100	0	99.97	0.03	99.97	0.03	34	100
PacBio CCS	skew10	9095	200	asm10	kmerCon	100	0	100	0	100	0	20	100
PacBio CCS	skew10	9095	200	asm10	miniCon	99.87	0.39	99.89	0.28	100	0	20	100
PacBio CCS	skew10	9095	400	asm10	isoCon	99.99	0.1	99.94	0.11	99.96	0.03	64	100
PacBio CCS	skew10	9095	400	asm10	kmerCon	99.93	0.32	99.98	0.1	100	0	20	100
PacBio CCS	skew10	9095	400	asm10	miniCon	99.73	0.56	99.84	0.32	100	0	20	100
PacBio CCS	skew10	9597	20	asm10	isoCon	100	0	100	0	100	0	4	100
PacBio CCS	skew10	9597	20	asm10	kmerCon	99.87	0.29	99.87	0.29	99.87	0.29	5	100
PacBio CCS	skew10	9597	20	asm10	miniCon	99.58	0.64	99.71	0.4	99.87	0.29	5	100
PacBio CCS	skew10	9597	40	asm10	isoCon	100	0	100	0	100	0	5	100
PacBio CCS	skew10	9597	40	asm10	kmerCon	99.91	0.25	99.9	0.27	99.89	0.3	7	100
PacBio CCS	skew10	9597	40	asm10	miniCon	99.49	0.68	99.72	0.37	99.89	0.3	7	100
PacBio CCS	skew10	9597	60	asm10	isoCon	100	0	100	0	100	0	8	100
PacBio CCS	skew10	9597	80	asm10	isoCon	100	0	100	0	100	0	18	100
PacBio CCS	skew10	9597	80	asm10	kmerCon	99.78	0.46	99.88	0.25	99.94	0.2	15	100
PacBio CCS	skew10	9597	80	asm10	miniCon	99.59	0.62	99.75	0.38	99.94	0.2	15	100
PacBio CCS	skew10	9597	100	asm10	isoCon	100	0	99.98	0.03	99.98	0.03	21	100
PacBio CCS	skew10	9597	100	asm10	kmerCon	99.91	0.39	99.95	0.23	99.99	0.06	19	100
PacBio CCS	skew10	9597	100	asm10	miniCon	99.55	0.69	99.78	0.37	99.99	0.06	19	100
PacBio CCS	skew10	9597	200	asm10	isoCon	99.98	0.13	99.95	0.14	99.97	0.03	37	100
PacBio CCS	skew10	9597	200	asm10	kmerCon	99.93	0.31	99.94	0.17	100	0	20	100
PacBio CCS	skew10	9597	200	asm10	miniCon	99.75	0.53	99.86	0.32	100	0	20	100
PacBio CCS	skew10	9597	400	asm10	isoCon	99.97	0.15	99.92	0.16	99.96	0.03	64	100
PacBio CCS	skew10	9597	400	asm10	kmerCon	99.86	0.43	99.93	0.21	100	0	20	100
PacBio CCS	skew10	9597	400	asm10	miniCon	99.93	0.32	99.98	0.1	100	0	20	100
PacBio CCS	skew10	9798	20	asm10	isoCon	100	0	100	0	100	0	4	100
PacBio CCS	skew10	9798	20	asm10	kmerCon	99.77	0.46	99.97	0.07	100	0	4	100
PacBio CCS	skew10	9798	20	asm10	miniCon	100	0	100	0	100	0	4	100
PacBio CCS	skew10	9798	40	asm10	isoCon	100	0	100	0	100	0	4	100
PacBio CCS	skew10	9798	60	asm10	isoCon	100	0	100	0	100	0	12	100
PacBio CCS	skew10	9798	60	asm10	kmerCon	99.89	0.26	99.88	0.24	99.86	0.29	12	100
PacBio CCS	skew10	9798	60	asm10	miniCon	99.68	0.61	99.74	0.43	99.86	0.3	12	100
PacBio CCS	skew10	9798	80	asm10	isoCon	100	0	100	0	100	0	15	100
PacBio CCS	skew10	9798	80	asm10	kmerCon	99.84	0.44	99.97	0.11	100	0	17	100
PacBio CCS	skew10	9798	80	asm10	miniCon	99.93	0.27	99.93	0.27	100	0	17	100
PacBio CCS	skew10	9798	100	asm10	isoCon	100	0	99.99	0.02	99.99	0.02	19	100
PacBio CCS	skew10	9798	100	asm10	kmerCon	99.93	0.32	99.98	0.1	100	0	20	100
PacBio CCS	skew10	9798	100	asm10	miniCon	99.8	0.49	99.9	0.28	100	0	20	100
PacBio CCS	skew10	9798	200	asm10	isoCon	99.98	0.13	99.95	0.14	99.97	0.03	36	100
PacBio CCS	skew10	9798	200	asm10	kmerCon	99.93	0.32	99.98	0.1	100	0	20	100
PacBio CCS	skew10	9798	200	asm10	miniCon	99.86	0.44	99.94	0.2	100	0	20	100
PacBio CCS	skew10	9798	400	asm10	isoCon	99.98	0.12	99.93	0.12	99.96	0.03	67	100
PacBio CCS	skew10	9798	400	asm10	kmerCon	99.87	0.39	99.97	0.11	100	0	20	100
PacBio CCS	skew10	9798	400	asm10	miniCon	99.81	0.47	99.9	0.28	100	0	20	100
PacBio CCS	skew10	9899	20	asm10	isoCon	100	0	100	0	100	0	4	100
PacBio CCS	skew10	9899	20	asm10	kmerCon	99.37	0.74	99.84	0.22	100	0	4	100
PacBio CCS	skew10	9899	20	asm10	miniCon	100	0	100	0	100	0	4	100
PacBio CCS	skew10	9899	40	asm10	isoCon	100	0	100	0	100	0	4	100
PacBio CCS	skew10	9899	40	asm10	kmerCon	99.78	0.49	99.96	0.09	100	0	5	100
PacBio CCS	skew10	9899	40	asm10	miniCon	99.82	0.41	99.97	0.06	100	0	5	100
PacBio CCS	skew10	9899	60	asm10	isoCon	100	0	100	0	100	0	9	100
PacBio CCS	skew10	9899	60	asm10	kmerCon	99.88	0.37	99.98	0.07	100	0	9	100
PacBio CCS	skew10	9899	60	asm10	miniCon	99.9	0.3	99.99	0.04	100	0	9	100
PacBio CCS	skew10	9899	80	asm10	isoCon	100	0	100	0.02	100	0.02	18	100
PacBio CCS	skew10	9899	80	asm10	kmerCon	99.95	0.22	99.99	0.03	100	0	17	100
PacBio CCS	skew10	9899	80	asm10	miniCon	99.86	0.4	99.97	0.11	100	0	17	100
PacBio CCS	skew10	9899	100	asm10	isoCon	100	0	100	0.02	100	0.02	19	100
PacBio CCS	skew10	9899	100	asm10	kmerCon	99.94	0.26	99.99	0.05	100	0	18	100
PacBio CCS	skew10	9899	100	asm10	miniCon	99.87	0.39	99.97	0.11	100	0	18	100
PacBio CCS	skew10	9899	200	asm10	isoCon	100	0	99.98	0.03	99.98	0.03	32	100
PacBio CCS	skew10	9899	200	asm10	kmerCon	100	0	100	0	100	0	20	100
PacBio CCS	skew10	9899	200	asm10	miniCon	99.89	0.36	99.95	0.14	100	0	20	100
PacBio CCS	skew10	9899	400	asm10	isoCon	100	0	99.96	0.03	99.96	0.03	58	100
PacBio CCS	skew10	9899	400	asm10	kmerCon	99.94	0.25	99.99	0.04	100	0	20	100
PacBio CCS	skew10	9899	400	asm10	miniCon	99.84	0.4	99.95	0.14	100	0	20	100
PacBio CCS	skew10	99100	40	asm10	isoCon	99.99	0.03	99.99	0.03	99.99	0.03	5	100
PacBio CCS	skew10	99100	40	asm10	kmerCon	99.93	0.13	99.93	0.13	99.92	0.16	4	100
PacBio CCS	skew10	99100	40	asm10	miniCon	99.71	0.43	99.9	0.13	99.92	0.16	4	100
PacBio CCS	skew10	99100	60	asm10	isoCon	99.99	0.02	99.99	0.02	99.99	0.02	10	100
PacBio CCS	skew10	99100	60	asm10	kmerCon	100	0	100	0	100	0	4	100
PacBio CCS	skew10	99100	60	asm10	miniCon	100	0	99.77	0.46	100	0	4	100
PacBio CCS	skew10	99100	80	asm10	isoCon	100	0	100	0.02	100	0.02	15	100
PacBio CCS	skew10	99100	80	asm10	kmerCon	99.78	0.49	99.97	0.06	100	0	5	100
PacBio CCS	skew10	99100	80	asm10	miniCon	100	0	99.82	0.41	100	0	5	100
PacBio CCS	skew10	99100	100	asm10	isoCon	100	0	99.99	0.02	99.99	0.02	20	100
PacBio CCS	skew10	99100	100	asm10	kmerCon	99.99	0.02	99.99	0.02	99.99	0.02	7	100
PacBio CCS	skew10	99100	100	asm10	miniCon	99.63	0.64	99.86	0.29	99.99	0.02	7	100
PacBio CCS	skew10	99100	200	asm10	isoCon	100	0	99.97	0.03	99.97	0.03	36	100
PacBio CCS	skew10	99100	200	asm10	kmerCon	99.99	0.02	99.99	0.02	99.99	0.02	7	100
PacBio CCS	skew10	99100	200	asm10	miniCon	99.63	0.64	99.86	0.29	99.99	0.02	7	100
PacBio CCS	skew10	99100	400	asm10	isoCon	99.99	0.1	99.94	0.11	99.96	0.03	63	100
PacBio CCS	skew10	99100	400	asm10	kmerCon	99.99	0.03	99.99	0.03	99.99	0.03	9	100
PacBio CCS	skew10	99100	400	asm10	miniCon	99.59	0.62	99.67	0.69	99.99	0.03	9	100
