## Supplementary Table 4 for "*De novo* clustering of long-read amplicons improves phylogenetic insight into microbiome data"

### Sheet: Sheet1
region	type	pct	data	consensus
hp+	insertion	0	pb_ccs	isoCon
hp-	deletion	0	pb_ccs	isoCon
hp+	deletion	0.0006	pb_ccs	kmerCon
hp+	deletion	0.0006	pb_ccs	miniCon
hp-	deletion	0.0006	pb_ccs	umiCon
all	deletion	0.0009	pb_ccs	kmerCon
hp-	deletion	0.001	pb_ccs	kmerCon
hp+	insertion	0.0012	pb_ccs	umiCon
hp-	insertion	0.0012	pb_ccs	umiCon
all	insertion	0.0012	pb_ccs	umiCon
all	deletion	0.0017	pb_ccs	umiCon
all	insertion	0.0021	pb_ccs	isoCon
hp-	insertion	0.0025	pb_ccs	isoCon
hp-	insertion	0.0037	pb_ccs	kmerCon
all	deletion	0.0039	pb_ccs	miniCon
all	insertion	0.0042	pb_ccs	kmerCon
hp+	insertion	0.0044	pb_ccs	miniCon
hp-	deletion	0.0046	pb_ccs	miniCon
hp-	mismatch	0.0047	pb_ccs	isoCon
all	mismatch	0.0056	pb_ccs	isoCon
hp+	insertion	0.0064	pb_ccs	kmerCon
hp+	deletion	0.0065	pb_ccs	umiCon
all	insertion	0.0066	pb_ccs	miniCon
hp-	insertion	0.0071	pb_ccs	miniCon
hp-	total	0.0072	pb_ccs	isoCon
hp-	mismatch	0.0089	pb_ccs	kmerCon
hp-	mismatch	0.0093	pb_ccs	umiCon
all	deletion	0.0096	pb_ccs	isoCon
hp+	mismatch	0.0102	pb_ccs	isoCon
all	mismatch	0.0107	pb_ccs	umiCon
all	mismatch	0.0109	pb_ccs	kmerCon
hp-	total	0.0112	pb_ccs	umiCon
hp-	total	0.0135	pb_ccs	kmerCon
all	total	0.0136	pb_ccs	umiCon
all	total	0.016	pb_ccs	kmerCon
hp+	mismatch	0.0172	pb_ccs	umiCon
all	total	0.0173	pb_ccs	isoCon
hp+	mismatch	0.0204	pb_ccs	kmerCon
hp-	mismatch	0.0249	pb_ccs	miniCon
hp+	total	0.0249	pb_ccs	umiCon
all	mismatch	0.0259	pb_ccs	miniCon
hp+	total	0.0274	pb_ccs	kmerCon
hp+	mismatch	0.0304	pb_ccs	miniCon
hp+	total	0.0354	pb_ccs	miniCon
all	total	0.0364	pb_ccs	miniCon
hp-	total	0.0366	pb_ccs	miniCon
hp+	deletion	0.0542	pb_ccs	isoCon
hp+	total	0.0643	pb_ccs	isoCon
hp+	mismatch	0.2563	zymock_r10	isoCon
hp+	insertion	0.017	zymock_r10	isoCon
hp+	deletion	0.2278	zymock_r10	isoCon
hp+	total	0.501	zymock_r10	isoCon
hp-	mismatch	0.2008	zymock_r10	isoCon
hp-	insertion	0.0298	zymock_r10	isoCon
hp-	deletion	0.0502	zymock_r10	isoCon
hp-	total	0.2809	zymock_r10	isoCon
all	mismatch	0.2107	zymock_r10	isoCon
all	insertion	0.0275	zymock_r10	isoCon
all	deletion	0.0819	zymock_r10	isoCon
all	total	0.3202	zymock_r10	isoCon
hp+	mismatch	1.6552	zymock_r10	kmerCon
hp+	insertion	0.0129	zymock_r10	kmerCon
hp+	deletion	0.2716	zymock_r10	kmerCon
hp+	total	1.9397	zymock_r10	kmerCon
hp-	mismatch	0.3769	zymock_r10	kmerCon
hp-	insertion	0.1181	zymock_r10	kmerCon
hp-	deletion	0.0197	zymock_r10	kmerCon
hp-	total	0.5148	zymock_r10	kmerCon
all	mismatch	0.6053	zymock_r10	kmerCon
all	insertion	0.0993	zymock_r10	kmerCon
all	deletion	0.0647	zymock_r10	kmerCon
all	total	0.4183	zymock_r9	isoCon
hp+	mismatch	0.7792	zymock_r10	miniCon
hp+	insertion	0.2077	zymock_r10	miniCon
hp+	deletion	0.4915	zymock_r10	miniCon
hp+	total	1.4784	zymock_r10	miniCon
hp-	mismatch	0.3362	zymock_r10	miniCon
hp-	insertion	0.1506	zymock_r10	miniCon
hp-	deletion	0.138	zymock_r10	miniCon
hp-	total	0.6248	zymock_r10	miniCon
all	mismatch	0.416	zymock_r10	miniCon
all	insertion	0.1608	zymock_r10	miniCon
all	deletion	0.2016	zymock_r10	miniCon
all	total	0.4993	zymock_r9	miniCon
hp+	mismatch	0.2213	zymock_r10	umiCon
hp+	insertion	0.0567	zymock_r10	umiCon
hp+	deletion	0.5493	zymock_r10	umiCon
hp+	total	0.8273	zymock_r10	umiCon
hp-	mismatch	0.1728	zymock_r10	umiCon
hp-	insertion	0.1145	zymock_r10	umiCon
hp-	deletion	0.1605	zymock_r10	umiCon
hp-	total	0.4478	zymock_r10	umiCon
all	mismatch	0.1814	zymock_r10	umiCon
all	insertion	0.1042	zymock_r10	umiCon
all	deletion	0.2296	zymock_r10	umiCon
all	total	0.5152	zymock_r10	umiCon
hp+	mismatch	0.1133	zymock_r9	isoCon
hp+	insertion	0.1138	zymock_r9	isoCon
hp+	deletion	0.3501	zymock_r9	isoCon
hp+	total	0.5773	zymock_r9	isoCon
hp-	mismatch	0.074	zymock_r9	isoCon
hp-	insertion	0.2026	zymock_r9	isoCon
hp-	deletion	0.1072	zymock_r9	isoCon
hp-	total	0.3838	zymock_r9	isoCon
all	mismatch	0.081	zymock_r9	isoCon
all	insertion	0.1867	zymock_r9	isoCon
all	deletion	0.1505	zymock_r9	isoCon
all	total	0.5533	zymock_r9	umiCon
hp+	mismatch	0.0768	zymock_r9	kmerCon
hp+	insertion	0.8197	zymock_r9	kmerCon
hp+	deletion	0	zymock_r9	kmerCon
hp+	total	0.8965	zymock_r9	kmerCon
hp-	mismatch	0.0447	zymock_r9	kmerCon
hp-	insertion	0.5554	zymock_r9	kmerCon
hp-	deletion	0.0056	zymock_r9	kmerCon
hp-	total	0.6056	zymock_r9	kmerCon
all	mismatch	0.0504	zymock_r9	kmerCon
all	insertion	0.6027	zymock_r9	kmerCon
all	deletion	0.0046	zymock_r9	kmerCon
all	total	0.6577	zymock_r9	kmerCon
hp+	mismatch	0.1717	zymock_r9	miniCon
hp+	insertion	0.2742	zymock_r9	miniCon
hp+	deletion	0.3124	zymock_r9	miniCon
hp+	total	0.7582	zymock_r9	miniCon
hp-	mismatch	0.1201	zymock_r9	miniCon
hp-	insertion	0.2558	zymock_r9	miniCon
hp-	deletion	0.0668	zymock_r9	miniCon
hp-	total	0.4427	zymock_r9	miniCon
all	mismatch	0.1293	zymock_r9	miniCon
all	insertion	0.2591	zymock_r9	miniCon
all	deletion	0.1109	zymock_r9	miniCon
all	total	0.7694	zymock_r10	kmerCon
hp+	mismatch	0.0808	zymock_r9	umiCon
hp+	insertion	0.1679	zymock_r9	umiCon
hp+	deletion	0.5358	zymock_r9	umiCon
hp+	total	0.7846	zymock_r9	umiCon
hp-	mismatch	0.0704	zymock_r9	umiCon
hp-	insertion	0.3488	zymock_r9	umiCon
hp-	deletion	0.084	zymock_r9	umiCon
hp-	total	0.5033	zymock_r9	umiCon
all	mismatch	0.0723	zymock_r9	umiCon
all	insertion	0.3167	zymock_r9	umiCon
all	deletion	0.1643	zymock_r9	umiCon
all	total	0.7784	zymock_r10	miniCon
