## Supplementary Table 5 for "*De novo* clustering of long-read amplicons improves phylogenetic insight into microbiome data"

### Sheet: Sheet1
region	type	pct	data	consensus
hp+	insertion	0	pb_ccs	kmerCon
hp-	deletion	0.0001	pb_ccs	isoCon
hp+	insertion	0.0001	pb_ccs	umiCon
hp-	insertion	0.0001	pb_ccs	umiCon
hp-	deletion	0.0001	pb_ccs	umiCon
all	insertion	0.0001	pb_ccs	umiCon
all	deletion	0.0001	pb_ccs	umiCon
hp-	insertion	0.0002	pb_ccs	kmerCon
all	insertion	0.0002	pb_ccs	kmerCon
hp+	insertion	0.0003	pb_ccs	isoCon
hp+	deletion	0.0004	pb_ccs	umiCon
hp-	deletion	0.0009	pb_ccs	kmerCon
all	deletion	0.0009	pb_ccs	kmerCon
hp+	deletion	0.001	pb_ccs	kmerCon
hp+	insertion	0.001	pb_ccs	miniCon
hp-	deletion	0.002	pb_ccs	miniCon
all	deletion	0.0022	pb_ccs	miniCon
all	insertion	0.0027	pb_ccs	miniCon
hp-	insertion	0.0031	pb_ccs	miniCon
all	insertion	0.0033	pb_ccs	isoCon
hp+	deletion	0.0035	pb_ccs	miniCon
hp-	insertion	0.0039	pb_ccs	isoCon
hp-	mismatch	0.0054	pb_ccs	isoCon
hp-	mismatch	0.0055	pb_ccs	kmerCon
all	mismatch	0.0061	pb_ccs	isoCon
hp-	total	0.0066	pb_ccs	kmerCon
all	mismatch	0.0069	pb_ccs	kmerCon
all	total	0.008	pb_ccs	kmerCon
hp-	mismatch	0.0088	pb_ccs	umiCon
hp-	total	0.009	pb_ccs	umiCon
hp+	mismatch	0.0092	pb_ccs	isoCon
hp-	total	0.0094	pb_ccs	isoCon
all	mismatch	0.0103	pb_ccs	umiCon
all	total	0.0106	pb_ccs	umiCon
hp+	mismatch	0.0136	pb_ccs	kmerCon
hp+	total	0.0145	pb_ccs	kmerCon
hp-	mismatch	0.0161	pb_ccs	miniCon
all	mismatch	0.0167	pb_ccs	miniCon
hp+	mismatch	0.0171	pb_ccs	umiCon
hp+	total	0.0176	pb_ccs	umiCon
all	deletion	0.0179	pb_ccs	isoCon
hp+	mismatch	0.0195	pb_ccs	miniCon
hp-	total	0.0211	pb_ccs	miniCon
all	total	0.0216	pb_ccs	miniCon
hp+	total	0.024	pb_ccs	miniCon
all	total	0.0272	pb_ccs	isoCon
hp+	deletion	0.1002	pb_ccs	isoCon
hp+	total	0.1097	pb_ccs	isoCon
hp+	mismatch	0.2525	zymock_r10	isoCon
hp+	insertion	0.015	zymock_r10	isoCon
hp+	deletion	0.2164	zymock_r10	isoCon
hp+	total	0.4838	zymock_r10	isoCon
hp-	mismatch	0.1942	zymock_r10	isoCon
hp-	insertion	0.0275	zymock_r10	isoCon
hp-	deletion	0.0527	zymock_r10	isoCon
hp-	total	0.2744	zymock_r10	isoCon
all	mismatch	0.2045	zymock_r10	isoCon
all	insertion	0.0252	zymock_r10	isoCon
all	deletion	0.0818	zymock_r10	isoCon
all	total	0.3116	zymock_r10	isoCon
hp+	mismatch	2.2862	zymock_r10	kmerCon
hp+	insertion	0.8396	zymock_r10	kmerCon
hp+	deletion	0.1292	zymock_r10	kmerCon
hp+	total	3.255	zymock_r10	kmerCon
hp-	mismatch	1.0364	zymock_r10	kmerCon
hp-	insertion	0.5351	zymock_r10	kmerCon
hp-	deletion	0.0282	zymock_r10	kmerCon
hp-	total	1.5996	zymock_r10	kmerCon
all	mismatch	1.2601	zymock_r10	kmerCon
all	insertion	0.5896	zymock_r10	kmerCon
all	deletion	0.0462	zymock_r10	kmerCon
all	total	1.896	zymock_r10	kmerCon
hp+	mismatch	1.1643	zymock_r10	miniCon
hp+	insertion	0.2578	zymock_r10	miniCon
hp+	deletion	0.121	zymock_r10	miniCon
hp+	total	1.543	zymock_r10	miniCon
hp-	mismatch	0.4834	zymock_r10	miniCon
hp-	insertion	0.1349	zymock_r10	miniCon
hp-	deletion	0.043	zymock_r10	miniCon
hp-	total	0.6614	zymock_r10	miniCon
all	mismatch	0.605	zymock_r10	miniCon
all	insertion	0.1568	zymock_r10	miniCon
all	deletion	0.057	zymock_r10	miniCon
all	total	0.8187	zymock_r10	miniCon
hp+	mismatch	0.0181	zymock_r10	umiCon
hp+	insertion	0.0031	zymock_r10	umiCon
hp+	deletion	0.0366	zymock_r10	umiCon
hp+	total	0.0579	zymock_r10	umiCon
hp-	mismatch	0.0115	zymock_r10	umiCon
hp-	insertion	0.0086	zymock_r10	umiCon
hp-	deletion	0.0017	zymock_r10	umiCon
hp-	total	0.0218	zymock_r10	umiCon
all	mismatch	0.0127	zymock_r10	umiCon
all	insertion	0.0076	zymock_r10	umiCon
all	deletion	0.0079	zymock_r10	umiCon
all	total	0.0282	zymock_r10	umiCon
hp+	mismatch	0.1095	zymock_r9	isoCon
hp+	insertion	0.1106	zymock_r9	isoCon
hp+	deletion	0.3098	zymock_r9	isoCon
hp+	total	0.5299	zymock_r9	isoCon
hp-	mismatch	0.0703	zymock_r9	isoCon
hp-	insertion	0.185	zymock_r9	isoCon
hp-	deletion	0.1174	zymock_r9	isoCon
hp-	total	0.3726	zymock_r9	isoCon
all	mismatch	0.0773	zymock_r9	isoCon
all	insertion	0.1717	zymock_r9	isoCon
all	deletion	0.1517	zymock_r9	isoCon
all	total	0.4007	zymock_r9	isoCon
hp+	mismatch	0.2206	zymock_r9	kmerCon
hp+	insertion	1.7534	zymock_r9	kmerCon
hp+	deletion	0.0348	zymock_r9	kmerCon
hp+	total	2.0088	zymock_r9	kmerCon
hp-	mismatch	0.2473	zymock_r9	kmerCon
hp-	insertion	1.5947	zymock_r9	kmerCon
hp-	deletion	0.1161	zymock_r9	kmerCon
hp-	total	1.9581	zymock_r9	kmerCon
all	mismatch	0.2425	zymock_r9	kmerCon
all	insertion	1.623	zymock_r9	kmerCon
all	deletion	0.1016	zymock_r9	kmerCon
all	total	1.9671	zymock_r9	kmerCon
hp+	mismatch	0.1364	zymock_r9	miniCon
hp+	insertion	0.2996	zymock_r9	miniCon
hp+	deletion	0.1309	zymock_r9	miniCon
hp+	total	0.5669	zymock_r9	miniCon
hp-	mismatch	0.1029	zymock_r9	miniCon
hp-	insertion	0.3251	zymock_r9	miniCon
hp-	deletion	0.0231	zymock_r9	miniCon
hp-	total	0.451	zymock_r9	miniCon
all	mismatch	0.1089	zymock_r9	miniCon
all	insertion	0.3205	zymock_r9	miniCon
all	deletion	0.0423	zymock_r9	miniCon
all	total	0.4717	zymock_r9	miniCon
hp+	mismatch	0.021	zymock_r9	umiCon
hp+	insertion	0.0118	zymock_r9	umiCon
hp+	deletion	0.0124	zymock_r9	umiCon
hp+	total	0.0453	zymock_r9	umiCon
hp-	mismatch	0.023	zymock_r9	umiCon
hp-	insertion	0.0535	zymock_r9	umiCon
hp-	deletion	0.0005	zymock_r9	umiCon
hp-	total	0.0769	zymock_r9	umiCon
all	mismatch	0.0226	zymock_r9	umiCon
all	insertion	0.0461	zymock_r9	umiCon
all	deletion	0.0026	zymock_r9	umiCon
all	total	0.0713	zymock_r9	umiCon
