## Supplementary Table 6 for "*De novo* clustering of long-read amplicons improves phylogenetic insight into microbiome data"

### Sheet: Sheet1
consensus	subsample	n	% of unclassified OTUs	% of OTUs with min identity > 97%	% of OTUs min identity > 99%	sum of OTU counts	% of unclassified OTU in counts	% of OTU with min identity > 97% in counts	% of OTU with min identity > 99% in counts
isoCon	Subsample10000	28	0	100	82.14	61361	0	100	98.43
isoCon	Subsample100000	132	1.52	87.12	45.45	532294	0.03	99.52	98.07
kmerCon	Subsample10000	38	2.63	86.84	60.53	62397	0.02	99.82	98.73
kmerCon	Subsample100000	61	3.28	70.49	44.26	536337	0.03	99.46	97.9
miniCon	Subsample10000	39	2.56	87.18	61.54	61469	0.02	99.83	98.74
miniCon	Subsample100000	64	3.12	71.88	46.88	528906	0.03	99.47	97.95
