## Supplementary Table 7 for "*De novo* clustering of long-read amplicons improves phylogenetic insight into microbiome data"

### Sheet: Sheet1
	hit rate	per. hit rate	taxonomy_level	min hit identity	min hit cover
kmerCon	61/77	79.2208	Species	0.97	0.99
miniCon	61/77	79.2208	Species	0.97	0.99
isoCon	59/77	76.6234	Species	0.97	0.99
kmerCon	47/58	81.0345	Genus	0.97	0.99
miniCon	46/58	79.3103	Genus	0.97	0.99
isoCon	42/58	72.4138	Genus	0.97	0.99
kmerCon	52/77	67.5325	Species	0.99	0.99
miniCon	53/77	68.8312	Species	0.99	0.99
isoCon	52/77	67.5325	Species	0.99	0.99
kmerCon	43/58	74.1379	Genus	0.99	0.99
miniCon	43/58	74.1379	Genus	0.99	0.99
isoCon	39/58	67.2414	Genus	0.99	0.99
