## Supplementary Table 8 for "*De novo* clustering of long-read amplicons improves phylogenetic insight into microbiome data"

### Sheet: Sheet1
taxonomy	SRR14307903	SRR14307904	SRR14307905	SRR14307906	SRR14307907	SRR14307908	SRR14307909	SRR14307914	SRR14307923	SRR14307924	SRR14307925	SRR14307926	mean	hit_cover_kmerCon	hit_cover_miniCon	hit_cover_isoCon	taxonomy_level
Bacteria;Firmicutes;Clostridia;Peptostreptococcales-Tissierellales;Peptostreptococcaceae;Criibacterium	NA	NA	NA	NA	NA	NA	NA	NA	NA	1.43217	NA	NA	1.43217	FALSE	FALSE	FALSE	Genus
Bacteria;Bacteroidota;Bacteroidia;Bacteroidales;Rikenellaceae;Rikenellaceae RC9 gut group	NA	NA	NA	NA	NA	NA	NA	NA	NA	0.240531	NA	NA	0.240531	FALSE	FALSE	FALSE	Genus
Bacteria;Firmicutes;Clostridia;Peptostreptococcales-Tissierellales;Family XI;Helcococcus	NA	NA	NA	NA	NA	NA	NA	NA	NA	NA	NA	0.0231207	0.0231207	FALSE	FALSE	FALSE	Genus
Bacteria;Proteobacteria;Gammaproteobacteria;Burkholderiales;Comamonadaceae;Comamonas	0.014413	NA	NA	NA	NA	NA	NA	NA	NA	NA	NA	NA	0.014413	FALSE	FALSE	FALSE	Genus
Bacteria;Actinobacteriota;Actinobacteria;Propionibacteriales;Propionibacteriaceae;Cutibacterium	NA	NA	0.00541606	NA	NA	NA	NA	0.00837864	NA	NA	NA	NA	0.00689735	FALSE	FALSE	FALSE	Genus
Bacteria;Firmicutes;Clostridia;Clostridiales;Clostridiaceae;Clostridium sensu stricto 7	NA	NA	NA	NA	NA	NA	NA	NA	NA	NA	NA	0.00565172	0.00565172	FALSE	FALSE	FALSE	Genus
Bacteria;Actinobacteriota;Actinobacteria;Actinomycetales;Actinomycetaceae;Actinotignum	NA	NA	NA	NA	NA	NA	NA	NA	NA	0.00361158	NA	NA	0.00361158	FALSE	FALSE	FALSE	Genus
Bacteria;Actinobacteriota;Actinobacteria;Actinomycetales;Actinomycetaceae;Varibaculum	NA	NA	NA	NA	NA	NA	NA	NA	NA	0.00270868	NA	NA	0.00270868	FALSE	FALSE	FALSE	Genus
Bacteria;Firmicutes;Clostridia;Peptostreptococcales-Tissierellales;Family XI;W5053	NA	0.00248331	NA	NA	NA	NA	NA	NA	NA	NA	NA	NA	0.00248331	FALSE	FALSE	FALSE	Genus
Bacteria;Proteobacteria;Alphaproteobacteria;Rhodobacterales;Rhodobacteraceae;Paracoccus	NA	NA	NA	NA	NA	NA	NA	NA	NA	0.00234752	NA	NA	0.00234752	FALSE	FALSE	FALSE	Genus
Bacteria;Firmicutes;Clostridia;Peptostreptococcales-Tissierellales;Peptostreptococcaceae;Criibacterium;Criibacterium bergeronii	NA	NA	NA	NA	NA	NA	NA	NA	NA	1.43217	NA	NA	1.43217	FALSE	FALSE	FALSE	Species
Bacteria;Firmicutes;Bacilli;Lactobacillales;Lactobacillaceae;Lactobacillus;Lactobacillus helveticus	NA	NA	0.0812409	NA	0.0731915	0.0702036	NA	0.0842792	NA	NA	0.0394199	NA	0.069667	FALSE	FALSE	FALSE	Species
Bacteria;Firmicutes;Clostridia;Peptostreptococcales-Tissierellales;Family XI;Helcococcus;Helcococcus sueciensis	NA	NA	NA	NA	NA	NA	NA	NA	NA	NA	NA	0.0231207	0.0231207	FALSE	FALSE	FALSE	Species
Bacteria;Firmicutes;Bacilli;Staphylococcales;Staphylococcaceae;Staphylococcus;Staphylococcus aureus	0.0371705	NA	NA	NA	NA	NA	NA	NA	NA	0.00234752	NA	NA	0.019759	FALSE	FALSE	FALSE	Species
Bacteria;Firmicutes;Bacilli;Lactobacillales;Lactobacillaceae;Lactobacillus;Lactobacillus gallinarum	NA	NA	0.00758249	NA	NA	NA	NA	NA	NA	NA	NA	NA	0.00758249	FALSE	FALSE	FALSE	Species
Bacteria;Proteobacteria;Gammaproteobacteria;Pseudomonadales;Moraxellaceae;Acinetobacter;Acinetobacter junii	NA	NA	NA	NA	NA	NA	0.00700752	0.00788577	NA	NA	NA	NA	0.00744665	FALSE	FALSE	FALSE	Species
Bacteria;Actinobacteriota;Actinobacteria;Propionibacteriales;Propionibacteriaceae;Cutibacterium;Cutibacterium acnes	NA	NA	0.00541606	NA	NA	NA	NA	0.00837864	NA	NA	NA	NA	0.00689735	FALSE	FALSE	FALSE	Species
Bacteria;Firmicutes;Clostridia;Peptostreptococcales-Tissierellales;Family XI;Anaerococcus;Anaerococcus provencensis	NA	NA	NA	NA	NA	NA	NA	NA	NA	NA	NA	0.00667931	0.00667931	FALSE	FALSE	FALSE	Species
Bacteria;Proteobacteria;Gammaproteobacteria;Burkholderiales;Neisseriaceae;Neisseria;Neisseria subflava	NA	NA	NA	NA	NA	NA	0.00389307	NA	NA	NA	NA	NA	0.00389307	FALSE	FALSE	FALSE	Species
Bacteria;Actinobacteriota;Actinobacteria;Actinomycetales;Actinomycetaceae;Actinotignum;Actinotignum timonense	NA	NA	NA	NA	NA	NA	NA	NA	NA	0.00361158	NA	NA	0.00361158	FALSE	FALSE	FALSE	Species
Bacteria;Actinobacteriota;Actinobacteria;Actinomycetales;Actinomycetaceae;Varibaculum;Varibaculum cambriense	NA	NA	NA	NA	NA	NA	NA	NA	NA	0.00270868	NA	NA	0.00270868	FALSE	FALSE	FALSE	Species
Bacteria;Proteobacteria;Alphaproteobacteria;Rhodobacterales;Rhodobacteraceae;Paracoccus;Paracoccus yeei	NA	NA	NA	NA	NA	NA	NA	NA	NA	0.00234752	NA	NA	0.00234752	FALSE	FALSE	FALSE	Species
Bacteria;Firmicutes;Bacilli;Lactobacillales;Streptococcaceae;Streptococcus;Streptococcus sanguinis	NA	0.00137961	NA	NA	NA	NA	NA	NA	NA	NA	NA	NA	0.00137961	FALSE	FALSE	FALSE	Species
Bacteria;Firmicutes;Bacilli;Lactobacillales;Enterococcaceae;Enterococcus	NA	NA	NA	NA	NA	NA	NA	NA	NA	NA	NA	0.0267172	0.0267172	FALSE	FALSE	TRUE	Genus
Bacteria;Firmicutes;Bacilli;Lactobacillales;Aerococcaceae;Facklamia;Facklamia hominis	NA	NA	NA	NA	NA	NA	NA	NA	NA	NA	NA	0.0267172	0.0267172	FALSE	FALSE	TRUE	Species
Bacteria;Firmicutes;Bacilli;Lactobacillales;Enterococcaceae;Enterococcus;Enterococcus faecalis	NA	NA	NA	NA	NA	NA	NA	NA	NA	NA	NA	0.0267172	0.0267172	FALSE	FALSE	TRUE	Species
Bacteria;Firmicutes;Bacilli;Staphylococcales;Staphylococcaceae;Staphylococcus;Staphylococcus hominis	NA	0.00510457	0.0129985	NA	NA	NA	NA	NA	NA	0.00505621	NA	NA	0.00771978	FALSE	FALSE	TRUE	Species
Bacteria;Proteobacteria;Alphaproteobacteria;Acetobacterales;Acetobacteraceae;Roseomonas	NA	0.00151758	NA	NA	NA	NA	NA	NA	NA	NA	NA	NA	0.00151758	TRUE	FALSE	FALSE	Genus
Bacteria;Firmicutes;Bacilli;Mycoplasmatales;Mycoplasmataceae;Ureaplasma	NA	0.00331108	NA	0.0270585	NA	NA	NA	NA	0.00297126	NA	NA	NA	0.0111136	TRUE	TRUE	FALSE	Genus
Bacteria;Actinobacteriota;Actinobacteria;Actinomycetales;Actinomycetaceae;Actinomyces	NA	0.00137961	NA	0.0162351	NA	NA	NA	NA	NA	0.014988	NA	NA	0.0108676	TRUE	TRUE	FALSE	Genus
Bacteria;Proteobacteria;Gammaproteobacteria;Pseudomonadales;Moraxellaceae;Acinetobacter	NA	NA	NA	NA	NA	NA	0.00700752	0.00788577	NA	NA	NA	NA	0.00744665	TRUE	TRUE	FALSE	Genus
Bacteria;Proteobacteria;Gammaproteobacteria;Pseudomonadales;Moraxellaceae;Enhydrobacter	NA	0.00165554	NA	NA	NA	NA	0.0124578	NA	NA	0.0025281	NA	0.0102759	0.00672933	TRUE	TRUE	FALSE	Genus
Bacteria;Proteobacteria;Gammaproteobacteria;Burkholderiales;Comamonadaceae;Acidovorax	NA	NA	0.00541606	NA	NA	NA	NA	NA	NA	NA	NA	NA	0.00541606	TRUE	TRUE	FALSE	Genus
Bacteria;Actinobacteriota;Actinobacteria;Actinomycetales;Actinomycetaceae;Actinomyces;Actinomyces neuii	NA	NA	NA	0.0162351	NA	NA	NA	NA	NA	NA	NA	NA	0.0162351	TRUE	TRUE	FALSE	Species
Bacteria;Firmicutes;Clostridia;Peptostreptococcales-Tissierellales;Family XI;Peptoniphilus;Peptoniphilus grossensis	NA	NA	NA	NA	NA	NA	NA	NA	NA	0.0126405	NA	NA	0.0126405	TRUE	TRUE	FALSE	Species
Bacteria;Firmicutes;Bacilli;Mycoplasmatales;Mycoplasmataceae;Ureaplasma;Ureaplasma parvum	NA	0.00331108	NA	0.0270585	NA	NA	NA	NA	0.00297126	NA	NA	NA	0.0111136	TRUE	TRUE	FALSE	Species
Bacteria;Firmicutes;Bacilli;Staphylococcales;Staphylococcaceae;Staphylococcus;Staphylococcus capitis	NA	NA	NA	NA	NA	NA	0.00739682	0.00837864	NA	NA	NA	NA	0.00788773	TRUE	TRUE	FALSE	Species
Bacteria;Firmicutes;Bacilli;Lactobacillales;Streptococcaceae;Streptococcus;Streptococcus parasanguinis	NA	NA	NA	NA	NA	NA	NA	NA	NA	0.00487563	NA	NA	0.00487563	TRUE	TRUE	FALSE	Species
Bacteria;Firmicutes;Bacilli;Lactobacillales;Lactobacillaceae;Lactobacillus	6.033	15.8543	95.1721	39.4797	99.9749	99.9724	97.3733	99.8526	54.1972	0.0245587	98.7381	99.0562	67.144	TRUE	TRUE	TRUE	Genus
Bacteria;Firmicutes;Clostridia;Peptostreptococcales-Tissierellales;Family XI;Fenollaria	NA	0.00758788	NA	NA	NA	NA	NA	NA	NA	36.1064	NA	NA	18.057	TRUE	TRUE	TRUE	Genus
Bacteria;Firmicutes;Bacilli;Lactobacillales;Aerococcaceae;Aerococcus	15.5342	0.978837	NA	29.7319	NA	NA	NA	NA	2.86102	0.422193	NA	NA	9.90563	TRUE	TRUE	TRUE	Genus
Bacteria;Firmicutes;Negativicutes;Veillonellales-Selenomonadales;Veillonellaceae;Megasphaera	50.5777	22.7774	0.00812409	0.0216468	0.0107484	0.02758	0.00661821	NA	33.949	0.391134	0.0552902	0.0149	9.80365	TRUE	TRUE	TRUE	Genus
Bacteria;Firmicutes;Clostridia;Peptostreptococcales-Tissierellales;Family XI;Peptoniphilus	0.0212403	7.12447	0.395914	12.4225	NA	NA	NA	NA	1.01558	13.9786	NA	0.0565172	5.00212	TRUE	TRUE	TRUE	Genus
Bacteria;Firmicutes;Clostridia;Oscillospirales;Hungateiclostridiaceae;Fastidiosipila	17.0772	12.2533	NA	NA	NA	NA	NA	0.00492861	0.481343	0.752291	0.018942	0.0205517	4.37265	TRUE	TRUE	TRUE	Genus
Bacteria;Firmicutes;Negativicutes;Veillonellales-Selenomonadales;Veillonellaceae;Dialister	5.62867	14.9083	1.72339	5.33864	0.00563011	NA	NA	NA	1.64637	9.97029	0.0296929	0.0113034	4.36247	TRUE	TRUE	TRUE	Genus
Bacteria;Firmicutes;Clostridia;Peptostreptococcales-Tissierellales;Family XI;Parvimonas	3.18908	7.22559	NA	NA	NA	NA	NA	NA	NA	6.04794	0.00819114	NA	4.1177	TRUE	TRUE	TRUE	Genus
Bacteria;Bacteroidota;Bacteroidia;Bacteroidales;Prevotellaceae;Prevotella	0.538593	5.41485	0.47878	2.07944	NA	NA	NA	NA	3.09367	5.37077	NA	NA	2.82935	TRUE	TRUE	TRUE	Genus
Bacteria;Firmicutes;Clostridia;Clostridiales;Clostridiaceae;Clostridium sensu stricto 1	NA	NA	NA	NA	NA	NA	1.96172	NA	NA	NA	NA	NA	1.96172	TRUE	TRUE	TRUE	Genus
Bacteria;Firmicutes;Clostridia;Peptostreptococcales-Tissierellales;Family XI;Ezakiella	NA	NA	NA	NA	NA	NA	NA	NA	NA	3.90899	NA	0.0143862	1.96169	TRUE	TRUE	TRUE	Genus
Bacteria;Fusobacteriota;Fusobacteriia;Fusobacteriales;Leptotrichiaceae;Sneathia	0.0136545	6.38706	NA	NA	NA	NA	NA	NA	0.437666	1.82962	0.00819114	NA	1.73524	TRUE	TRUE	TRUE	Genus
Bacteria;Firmicutes;Bacilli;Staphylococcales;Gemellaceae;Gemella	0.0204817	3.48325	NA	NA	NA	NA	NA	NA	0.547602	2.20667	NA	NA	1.5645	TRUE	TRUE	TRUE	Genus
Bacteria;Campylobacterota;Campylobacteria;Campylobacterales;Campylobacteraceae;Campylobacter	NA	0.00620827	NA	NA	NA	NA	NA	NA	0.00742814	6.0521	NA	0.0292862	1.52375	TRUE	TRUE	TRUE	Genus
Bacteria;Fusobacteriota;Fusobacteriia;Fusobacteriales;Fusobacteriaceae;Fusobacterium	NA	0.0017935	NA	NA	NA	NA	NA	NA	NA	2.96023	NA	NA	1.48101	TRUE	TRUE	TRUE	Genus
Bacteria;Firmicutes;Clostridia;Peptostreptococcales-Tissierellales;Family XI;Finegoldia	0.0356533	0.0220738	0.0828657	7.71166	NA	NA	NA	NA	0.221656	0.113042	NA	0.106355	1.18476	TRUE	TRUE	TRUE	Genus
Bacteria;Firmicutes;Clostridia;Peptostreptococcales-Tissierellales;Family XI;Anaerococcus	0.236677	0.0590475	0.187396	1.51392	NA	NA	NA	NA	0.0632878	4.33552	NA	0.182396	0.939749	TRUE	TRUE	TRUE	Genus
Bacteria;Firmicutes;Clostridia;Peptostreptococcales-Tissierellales;Peptostreptococcaceae;Peptostreptococcus	NA	0.00193146	1.39409	NA	NA	NA	NA	NA	NA	0.753736	NA	NA	0.716587	TRUE	TRUE	TRUE	Genus
Bacteria;Actinobacteriota;Coriobacteriia;Coriobacteriales;Atopobiaceae;Atopobium	0.895885	2.34397	0.0693256	0.132587	NA	NA	0.03932	NA	0.906233	0.176606	NA	NA	0.651989	TRUE	TRUE	TRUE	Genus
Bacteria;Firmicutes;Clostridia;Lachnospirales;Lachnospiraceae;Moryella	NA	NA	NA	NA	NA	NA	NA	NA	NA	0.569004	NA	NA	0.569004	TRUE	TRUE	TRUE	Genus
Bacteria;Firmicutes;Bacilli;Lactobacillales;Lactobacillaceae;Limosilactobacillus	NA	NA	NA	0.474876	NA	NA	0.572281	0.099065	0.51373	NA	1.13652	NA	0.559295	TRUE	TRUE	TRUE	Genus
Bacteria;Bacteroidota;Bacteroidia;Bacteroidales;Prevotellaceae;Prevotella 7	NA	0.0721539	NA	0.876695	NA	NA	NA	NA	NA	NA	NA	NA	0.474424	TRUE	TRUE	TRUE	Genus
Bacteria;Firmicutes;Clostridia;Peptococcales;Peptococcaceae;Peptococcus	NA	NA	NA	NA	NA	NA	NA	NA	NA	0.472755	NA	NA	0.472755	TRUE	TRUE	TRUE	Genus
Bacteria;Bacteroidota;Bacteroidia;Bacteroidales;Porphyromonadaceae;Porphyromonas	NA	0.0811214	NA	NA	NA	NA	NA	NA	NA	0.646111	NA	NA	0.363616	TRUE	TRUE	TRUE	Genus
Bacteria;Firmicutes;Clostridia;Peptostreptococcales-Tissierellales;Family XI;Murdochiella	NA	NA	NA	NA	NA	NA	NA	NA	NA	0.265812	NA	NA	0.265812	TRUE	TRUE	TRUE	Genus
Bacteria;Firmicutes;Bacilli;Lactobacillales;Lactobacillaceae;Lacticaseibacillus	NA	NA	0.197686	NA	NA	NA	NA	NA	NA	NA	NA	NA	0.197686	TRUE	TRUE	TRUE	Genus
Bacteria;Firmicutes;Clostridia;Lachnospirales;Lachnospiraceae;Howardella	NA	0.102091	0.210143	0.131234	NA	NA	NA	NA	NA	0.0263645	NA	NA	0.117458	TRUE	TRUE	TRUE	Genus
Bacteria;Actinobacteriota;Actinobacteria;Actinomycetales;Actinomycetaceae;Arcanobacterium	NA	0.089675	NA	NA	NA	NA	NA	NA	NA	NA	NA	NA	0.089675	TRUE	TRUE	TRUE	Genus
Bacteria;Actinobacteriota;Actinobacteria;Bifidobacteriales;Bifidobacteriaceae;Gardnerella	0.0766167	NA	NA	NA	NA	NA	NA	NA	NA	NA	NA	NA	0.0766167	TRUE	TRUE	TRUE	Genus
Bacteria;Proteobacteria;Gammaproteobacteria;Burkholderiales;Sutterellaceae;Sutterella	NA	NA	NA	NA	NA	NA	NA	NA	NA	0.0751208	NA	NA	0.0751208	TRUE	TRUE	TRUE	Genus
Bacteria;Firmicutes;Bacilli;Staphylococcales;Staphylococcaceae;Staphylococcus	0.0515835	0.0140721	0.0427869	0.0284114	NA	NA	0.00739682	0.00837864	0.00623964	0.0187802	NA	0.384831	0.0624978	TRUE	TRUE	TRUE	Genus
Bacteria;Actinobacteriota;Actinobacteria;Actinomycetales;Actinomycetaceae;Mobiluncus	NA	0.0208322	NA	NA	NA	NA	NA	NA	0.00534826	0.127308	NA	NA	0.0511628	TRUE	TRUE	TRUE	Genus
Bacteria;Firmicutes;Bacilli;Lactobacillales;Aerococcaceae;Facklamia	NA	NA	NA	NA	NA	NA	NA	NA	NA	NA	NA	0.042131	0.042131	TRUE	TRUE	TRUE	Genus
Bacteria;Firmicutes;Bacilli;Erysipelotrichales;Erysipelotrichaceae;Bulleidia	NA	0.0326969	NA	NA	NA	NA	NA	NA	NA	NA	NA	NA	0.0326969	TRUE	TRUE	TRUE	Genus
Bacteria;Actinobacteriota;Coriobacteriia;Coriobacteriales;Eggerthellaceae;DNF00809	0.014413	0.0520115	NA	NA	NA	NA	NA	NA	0.0332781	0.00523678	NA	NA	0.0262348	TRUE	TRUE	TRUE	Genus
Bacteria;Firmicutes;Bacilli;Lactobacillales;Streptococcaceae;Streptococcus	NA	0.014348	0.00649927	NA	NA	NA	0.00856474	NA	NA	0.073315	NA	NA	0.0256817	TRUE	TRUE	TRUE	Genus
Bacteria;Actinobacteriota;Actinobacteria;Corynebacteriales;Corynebacteriaceae;Corynebacterium	NA	NA	NA	NA	NA	NA	NA	NA	NA	NA	NA	0.0154138	0.0154138	TRUE	TRUE	TRUE	Genus
Bacteria;Proteobacteria;Gammaproteobacteria;Burkholderiales;Comamonadaceae;Aquabacterium	0.0189645	0.00593234	0.0200394	0.0135292	0.00870108	NA	0.00739682	0.0187287	0.00594251	0.0059591	0.00511946	NA	0.0110313	TRUE	TRUE	TRUE	Genus
Bacteria;Firmicutes;Bacilli;Mycoplasmatales;Mycoplasmataceae;Mycoplasma	NA	NA	NA	NA	NA	NA	NA	NA	0.00445688	NA	NA	NA	0.00445688	TRUE	TRUE	TRUE	Genus
Bacteria;Proteobacteria;Gammaproteobacteria;Burkholderiales;Neisseriaceae;Neisseria	NA	NA	NA	NA	NA	NA	0.00389307	NA	NA	NA	NA	NA	0.00389307	TRUE	TRUE	TRUE	Genus
Bacteria;Proteobacteria;Alphaproteobacteria;Rhizobiales;Rhizobiaceae;Ochrobactrum	NA	NA	NA	NA	NA	NA	NA	NA	NA	0.00379215	NA	NA	0.00379215	TRUE	TRUE	TRUE	Genus
Bacteria;Firmicutes;Bacilli;Lactobacillales;Lactobacillaceae;Lactobacillus;Lactobacillus crispatus	0.0204817	0.010623	95.0091	0.0338231	98.4962	99.8044	0.0506098	97.7639	0.0121821	0.0113765	50.0422	0.0159276	36.7726	TRUE	TRUE	TRUE	Species
Bacteria;Firmicutes;Bacilli;Lactobacillales;Lactobacillaceae;Lactobacillus;Lactobacillus iners	6.01252	15.8367	0.00920731	34.2926	0.0102366	NA	0.014015	0.0123215	54.0674	0.00884836	46.3439	99.0089	23.2379	TRUE	TRUE	TRUE	Species
Bacteria;Firmicutes;Bacilli;Lactobacillales;Aerococcaceae;Aerococcus;Aerococcus christensenii	15.5342	0.978837	NA	29.7319	NA	NA	NA	NA	2.86102	0.422193	NA	NA	9.90563	TRUE	TRUE	TRUE	Species
Bacteria;Firmicutes;Bacilli;Lactobacillales;Lactobacillaceae;Lactobacillus;Lactobacillus gasseri	NA	0.00386292	NA	0.261114	0.0522065	0.0351018	97.0895	0.00936436	0.0998342	0.00433389	0.0967578	0.00616551	9.76583	TRUE	TRUE	TRUE	Species
Bacteria;Firmicutes;Clostridia;Peptostreptococcales-Tissierellales;Family XI;Peptoniphilus;Peptoniphilus coxii	NA	NA	NA	7.69949	NA	NA	NA	NA	NA	0.00523678	NA	NA	3.85236	TRUE	TRUE	TRUE	Species
Bacteria;Bacteroidota;Bacteroidia;Bacteroidales;Prevotellaceae;Prevotella;Prevotella amnii	NA	NA	NA	NA	NA	NA	NA	NA	2.72583	NA	NA	NA	2.72583	TRUE	TRUE	TRUE	Species
Bacteria;Firmicutes;Clostridia;Peptostreptococcales-Tissierellales;Family XI;Peptoniphilus;Peptoniphilus lacrimalis	NA	3.61294	NA	NA	NA	NA	NA	NA	0.186892	3.73058	NA	NA	2.51013	TRUE	TRUE	TRUE	Species
Bacteria;Firmicutes;Bacilli;Lactobacillales;Lactobacillaceae;Lactobacillus;Lactobacillus jensenii	NA	NA	NA	4.87458	1.1639	NA	NA	1.85217	NA	NA	2.12304	NA	2.50342	TRUE	TRUE	TRUE	Species
Bacteria;Firmicutes;Clostridia;Peptostreptococcales-Tissierellales;Family XI;Anaerococcus;Anaerococcus lactolyticus	NA	NA	NA	NA	NA	NA	NA	NA	NA	2.3896	NA	NA	2.3896	TRUE	TRUE	TRUE	Species
Bacteria;Firmicutes;Negativicutes;Veillonellales-Selenomonadales;Veillonellaceae;Dialister;Dialister micraerophilus	0.402807	2.07232	0.43166	3.44725	NA	NA	NA	NA	0.736574	3.38477	NA	NA	1.7459	TRUE	TRUE	TRUE	Species
Bacteria;Fusobacteriota;Fusobacteriia;Fusobacteriales;Leptotrichiaceae;Sneathia;Sneathia amnii	0.0136545	6.37396	NA	NA	NA	NA	NA	NA	0.0499171	1.82962	0.00819114	NA	1.65507	TRUE	TRUE	TRUE	Species
Bacteria;Firmicutes;Bacilli;Staphylococcales;Gemellaceae;Gemella;Gemella asaccharolytica	0.0204817	3.48035	NA	NA	NA	NA	NA	NA	0.547602	2.20667	NA	NA	1.56378	TRUE	TRUE	TRUE	Species
Bacteria;Campylobacterota;Campylobacteria;Campylobacterales;Campylobacteraceae;Campylobacter;Campylobacter ureolyticus	NA	0.00620827	NA	NA	NA	NA	NA	NA	0.00742814	6.0521	NA	0.0292862	1.52375	TRUE	TRUE	TRUE	Species
Bacteria;Fusobacteriota;Fusobacteriia;Fusobacteriales;Fusobacteriaceae;Fusobacterium;Fusobacterium nucleatum	NA	0.0017935	NA	NA	NA	NA	NA	NA	NA	2.96023	NA	NA	1.48101	TRUE	TRUE	TRUE	Species
Bacteria;Bacteroidota;Bacteroidia;Bacteroidales;Prevotellaceae;Prevotella;Prevotella disiens	NA	0.064566	NA	NA	NA	NA	NA	NA	NA	2.73613	NA	NA	1.40035	TRUE	TRUE	TRUE	Species
Bacteria;Bacteroidota;Bacteroidia;Bacteroidales;Prevotellaceae;Prevotella;Prevotella timonensis	NA	3.65736	NA	0.0689991	NA	NA	NA	NA	0.340506	1.25376	NA	NA	1.33016	TRUE	TRUE	TRUE	Species
Bacteria;Firmicutes;Clostridia;Peptostreptococcales-Tissierellales;Family XI;Finegoldia;Finegoldia magna	0.0356533	0.0220738	0.0828657	7.71166	NA	NA	NA	NA	0.221656	0.113042	NA	0.106355	1.18476	TRUE	TRUE	TRUE	Species
Bacteria;Firmicutes;Clostridia;Peptostreptococcales-Tissierellales;Family XI;Peptoniphilus;Peptoniphilus urinimassiliensis	NA	NA	NA	NA	NA	NA	NA	NA	NA	1.03183	NA	NA	1.03183	TRUE	TRUE	TRUE	Species
Bacteria;Bacteroidota;Bacteroidia;Bacteroidales;Prevotellaceae;Prevotella;Prevotella corporis	NA	NA	NA	NA	NA	NA	NA	NA	NA	0.856846	NA	NA	0.856846	TRUE	TRUE	TRUE	Species
Bacteria;Bacteroidota;Bacteroidia;Bacteroidales;Prevotellaceae;Prevotella;Prevotella bivia	0.312536	1.24207	0.47878	1.95227	NA	NA	NA	NA	NA	0.105097	NA	NA	0.81815	TRUE	TRUE	TRUE	Species
Bacteria;Firmicutes;Clostridia;Peptostreptococcales-Tissierellales;Family XI;Peptoniphilus;Peptoniphilus koenoeneniae	NA	0.360355	NA	NA	NA	NA	NA	NA	NA	1.02009	NA	NA	0.690222	TRUE	TRUE	TRUE	Species
Bacteria;Actinobacteriota;Coriobacteriia;Coriobacteriales;Atopobiaceae;Atopobium;Atopobium vaginae	0.886023	2.25484	NA	0.119057	NA	NA	0.03932	NA	0.728255	0.087039	NA	NA	0.685756	TRUE	TRUE	TRUE	Species
Bacteria;Bacteroidota;Bacteroidia;Bacteroidales;Prevotellaceae;Prevotella 7;Prevotella veroralis	NA	NA	NA	0.653462	NA	NA	NA	NA	NA	NA	NA	NA	0.653462	TRUE	TRUE	TRUE	Species
Bacteria;Firmicutes;Clostridia;Peptostreptococcales-Tissierellales;Family XI;Peptoniphilus;Peptoniphilus harei	0.00986156	1.65305	0.206352	1.50039	NA	NA	NA	NA	0.534529	0.599341	NA	0.0210655	0.646371	TRUE	TRUE	TRUE	Species
Bacteria;Firmicutes;Clostridia;Peptococcales;Peptococcaceae;Peptococcus;Peptococcus niger	NA	NA	NA	NA	NA	NA	NA	NA	NA	0.472755	NA	NA	0.472755	TRUE	TRUE	TRUE	Species
Bacteria;Firmicutes;Clostridia;Peptostreptococcales-Tissierellales;Family XI;Anaerococcus;Anaerococcus hydrogenalis	NA	NA	0.187396	1.48957	NA	NA	NA	NA	NA	0.0025281	NA	0.0688482	0.437085	TRUE	TRUE	TRUE	Species
Bacteria;Bacteroidota;Bacteroidia;Bacteroidales;Prevotellaceae;Prevotella;Prevotella buccalis	0.226057	0.408504	NA	NA	NA	NA	NA	NA	0.0273356	0.180218	NA	NA	0.210529	TRUE	TRUE	TRUE	Species
Bacteria;Fusobacteriota;Fusobacteriia;Fusobacteriales;Leptotrichiaceae;Sneathia;Sneathia sanguinegens	NA	0.0131063	NA	NA	NA	NA	NA	NA	0.387749	NA	NA	NA	0.200428	TRUE	TRUE	TRUE	Species
Bacteria;Firmicutes;Clostridia;Peptostreptococcales-Tissierellales;Family XI;Peptoniphilus;Peptoniphilus obesi	NA	NA	NA	NA	NA	NA	NA	NA	NA	0.169925	NA	NA	0.169925	TRUE	TRUE	TRUE	Species
Bacteria;Bacteroidota;Bacteroidia;Bacteroidales;Prevotellaceae;Prevotella;Prevotella bergensis	NA	NA	NA	NA	NA	NA	NA	NA	NA	0.120265	NA	NA	0.120265	TRUE	TRUE	TRUE	Species
Bacteria;Firmicutes;Clostridia;Peptostreptococcales-Tissierellales;Family XI;Anaerococcus;Anaerococcus tetradius	0.236677	0.0555985	NA	NA	NA	NA	NA	NA	0.0632878	NA	NA	NA	0.118521	TRUE	TRUE	TRUE	Species
Bacteria;Firmicutes;Bacilli;Staphylococcales;Staphylococcaceae;Staphylococcus;Staphylococcus epidermidis	0.014413	NA	NA	NA	NA	NA	NA	NA	0.00623964	0.00505621	NA	0.363251	0.0972401	TRUE	TRUE	TRUE	Species
Bacteria;Actinobacteriota;Coriobacteriia;Coriobacteriales;Atopobiaceae;Atopobium;Atopobium deltae	NA	NA	NA	NA	NA	NA	NA	NA	NA	0.0895671	NA	NA	0.0895671	TRUE	TRUE	TRUE	Species
Bacteria;Firmicutes;Bacilli;Lactobacillales;Lactobacillaceae;Lactobacillus;Lactobacillus johnsonii	NA	NA	NA	NA	NA	NA	0.0879833	NA	NA	NA	NA	NA	0.0879833	TRUE	TRUE	TRUE	Species
Bacteria;Firmicutes;Clostridia;Peptostreptococcales-Tissierellales;Peptostreptococcaceae;Peptostreptococcus;Peptostreptococcus anaerobius	NA	NA	0.0806993	NA	NA	NA	NA	NA	NA	0.067717	NA	NA	0.0742082	TRUE	TRUE	TRUE	Species
Bacteria;Bacteroidota;Bacteroidia;Bacteroidales;Prevotellaceae;Prevotella 7;Prevotella melaninogenica	NA	0.0721539	NA	NA	NA	NA	NA	NA	NA	NA	NA	NA	0.0721539	TRUE	TRUE	TRUE	Species
Bacteria;Actinobacteriota;Actinobacteria;Actinomycetales;Actinomycetaceae;Mobiluncus;Mobiluncus curtisii	NA	0.0208322	NA	NA	NA	NA	NA	NA	0.00534826	0.127308	NA	NA	0.0511628	TRUE	TRUE	TRUE	Species
Bacteria;Bacteroidota;Bacteroidia;Bacteroidales;Prevotellaceae;Prevotella;Prevotella colorans	NA	0.0326969	NA	0.0581757	NA	NA	NA	NA	NA	NA	NA	NA	0.0454363	TRUE	TRUE	TRUE	Species
Bacteria;Firmicutes;Clostridia;Peptostreptococcales-Tissierellales;Family XI;Peptoniphilus;Peptoniphilus duerdenii	NA	NA	NA	NA	NA	NA	NA	NA	NA	0.0395467	NA	NA	0.0395467	TRUE	TRUE	TRUE	Species
Bacteria;Firmicutes;Clostridia;Peptostreptococcales-Tissierellales;Family XI;Peptoniphilus;Peptoniphilus asaccharolyticus	NA	0.0332487	NA	0.0811754	NA	NA	NA	NA	0.0124793	0.030879	NA	NA	0.0394456	TRUE	TRUE	TRUE	Species
Bacteria;Firmicutes;Bacilli;Erysipelotrichales;Erysipelotrichaceae;Bulleidia;Bulleidia extructa	NA	0.0326969	NA	NA	NA	NA	NA	NA	NA	NA	NA	NA	0.0326969	TRUE	TRUE	TRUE	Species
Bacteria;Actinobacteriota;Actinobacteria;Bifidobacteriales;Bifidobacteriaceae;Gardnerella;Gardnerella vaginalis	0.032619	NA	NA	NA	NA	NA	NA	NA	NA	NA	NA	NA	0.032619	TRUE	TRUE	TRUE	Species
Bacteria;Firmicutes;Bacilli;Lactobacillales;Streptococcaceae;Streptococcus;Streptococcus anginosus	NA	NA	0.00649927	NA	NA	NA	NA	NA	NA	0.0579658	NA	NA	0.0322325	TRUE	TRUE	TRUE	Species
Bacteria;Firmicutes;Clostridia;Peptostreptococcales-Tissierellales;Family XI;Fenollaria;Fenollaria massiliensis	NA	NA	NA	NA	NA	NA	NA	NA	NA	0.0211277	NA	NA	0.0211277	TRUE	TRUE	TRUE	Species
Bacteria;Firmicutes;Bacilli;Staphylococcales;Staphylococcaceae;Staphylococcus;Staphylococcus pasteuri	NA	0.00137961	0.0297883	NA	NA	NA	NA	NA	NA	NA	NA	NA	0.015584	TRUE	TRUE	TRUE	Species
Bacteria;Firmicutes;Bacilli;Lactobacillales;Aerococcaceae;Facklamia;Facklamia ignava	NA	NA	NA	NA	NA	NA	NA	NA	NA	NA	NA	0.0154138	0.0154138	TRUE	TRUE	TRUE	Species
Bacteria;Firmicutes;Clostridia;Peptostreptococcales-Tissierellales;Family XI;Murdochiella;Murdochiella asaccharolytica	NA	NA	NA	NA	NA	NA	NA	NA	NA	0.0139046	NA	NA	0.0139046	TRUE	TRUE	TRUE	Species
Bacteria;Firmicutes;Clostridia;Oscillospirales;Hungateiclostridiaceae;Fastidiosipila;Fastidiosipila sanguinis	NA	NA	NA	NA	NA	NA	NA	NA	NA	NA	NA	0.0133586	0.0133586	TRUE	TRUE	TRUE	Species
Bacteria;Firmicutes;Clostridia;Peptostreptococcales-Tissierellales;Family XI;Anaerococcus;Anaerococcus vaginalis	NA	NA	NA	NA	NA	NA	NA	NA	NA	NA	NA	0.0102759	0.0102759	TRUE	TRUE	TRUE	Species
Bacteria;Actinobacteriota;Actinobacteria;Corynebacteriales;Corynebacteriaceae;Corynebacterium;Corynebacterium sundsvallense	NA	NA	NA	NA	NA	NA	NA	NA	NA	NA	NA	0.00924827	0.00924827	TRUE	TRUE	TRUE	Species
Bacteria;Bacteroidota;Bacteroidia;Bacteroidales;Porphyromonadaceae;Porphyromonas;Porphyromonas uenonis	NA	0.00372496	NA	NA	NA	NA	NA	NA	NA	0.0122794	NA	NA	0.00800216	TRUE	TRUE	TRUE	Species
Bacteria;Firmicutes;Clostridia;Peptostreptococcales-Tissierellales;Family XI;Anaerococcus;Anaerococcus mediterraneensis	NA	NA	NA	NA	NA	NA	NA	NA	NA	0.00740373	NA	NA	0.00740373	TRUE	TRUE	TRUE	Species
Bacteria;Firmicutes;Bacilli;Lactobacillales;Lactobacillaceae;Lactobacillus;Lactobacillus amylovorus	NA	NA	NA	NA	NA	NA	NA	0.00739291	NA	NA	NA	NA	0.00739291	TRUE	TRUE	TRUE	Species
Bacteria;Bacteroidota;Bacteroidia;Bacteroidales;Porphyromonadaceae;Porphyromonas;Porphyromonas asaccharolytica	NA	NA	NA	NA	NA	NA	NA	NA	NA	0.00397273	NA	NA	0.00397273	TRUE	TRUE	TRUE	Species
Bacteria;Firmicutes;Bacilli;Staphylococcales;Staphylococcaceae;Staphylococcus;Staphylococcus warneri	NA	0.00317311	NA	NA	NA	NA	NA	NA	NA	0.00288926	NA	NA	0.00303119	TRUE	TRUE	TRUE	Species
Bacteria;Firmicutes;Bacilli;Lactobacillales;Streptococcaceae;Streptococcus;Streptococcus oralis	NA	0.00151758	NA	NA	NA	NA	NA	NA	NA	NA	NA	NA	0.00151758	TRUE	TRUE	TRUE	Species
