## Supplementary Table 9 for "*De novo* clustering of long-read amplicons improves phylogenetic insight into microbiome data"

### Sheet: Sheet1
OTU_ID	fasta	consenus	taxonomy_LACA	Similarity	Completeness	Variation ratio	Top-hit taxon	Hit strain
OTU_41	CTCAGGATGAACGCTGGCGGCGTGCCTAACACATGCAAGTCGAACGAACGATAATTAATGAAGACCTCGGTTGAATTTAATTAAAGTTAGTGGCGGACGGGTGAGTAACACGTAAGTAATCAACCCATGACAGAAGAATAACTAAGAGAAATTTTAGCTAAAACTTCATAAATTAATACTACGGGAGTAGAATTAAAGAAAACTGAGGTGGTCATGGACGAGCTTGCGACTGATTAGCCGGTTGGTGAGGTAACGGCCCACCAAAGCAACGATCAGTAGCCGACCTGAGAGGGTGATCGGCCACATTGGTACTGAGAACGGACCAAACTCCTACGGGAGGCAGCAGTGGGGGATATTGCACAATGGAGGCAACTCTGATGCAGCAACGCCGCGTGAGTG…	kmerCon	k__Bacteria;p__Firmicutes;c__Clostridia;o__Peptostreptococcales-Tissierellales;f__Peptostreptococcaceae;g__uncultured;s__uncultured_bacterium	0.9931	1	10/1440	Bacteria;Firmicutes;Clostridia;Clostridiales;Peptostreptococcaceae;Criibacterium;Criibacterium bergeronii	Criibacterium bergeronii CCRI-22567
OTU_249	CTCAGGATGAACGCTGGCGGCGTGCCTAACACATGCAAGTCGAACGAACGATAATTAATGAAGACCTCGGTTGAATTTAATTAAAGTTAGTGGCGGACGGGTGAGTAACACGTAAGTAATCAACCCATGACAGAAGAATAACTAAGAGAAATTTTAGCTAAAACTTCATAAATTAATACTACGGGAGTAGAATTAAAGAAAACTGAGGTGGTCATGGACGAGCTTGCGACTGATTAGCCGGTTGGTGAGGTAACGGCCCACCAAAGCAACGATCAGTAGCCGACCTGAGAGGGTGATCGGCCACATTGGTACTGAGAACGGACCAAACTCCTACGGGAGGCAGCAGTGGGGGATATTGCACAATGGAGGCAACTCTGATGCAGCAACGCCGCGTGAGTG…	miniCon	k__Bacteria;p__Firmicutes;c__Clostridia;o__Peptostreptococcales-Tissierellales;f__Peptostreptococcaceae;g__uncultured;s__uncultured_bacterium	0.993	0.994	10/1431	Bacteria;Firmicutes;Clostridia;Clostridiales;Peptostreptococcaceae;Criibacterium;Criibacterium bergeronii	Criibacterium bergeronii CCRI-22568
OTU_195	CTCAGGATGAACGCTGGCGGCGTGCCTAACACATGCAAGTCGAACGAACGATAATTAATGAAGACCTCGGTTGAATTTAATTAAAGTTAGTGGCGGACGGGTGAGTAACACGTAAGTAATCAACCCATGACAGAAGAATAACTAAGAGAAATTTTAGCTAAAACTTCATAAATTAATACTACGGGAGTAGAATTAAAGAAAACTGAGGTGGTCATGGACGAGCTTGCGACTGATTAGCCGGTTGGTGAGGTAACGGCCCACCAAAGCAACGATCAGTAGCCGACCTGAGAGGGTGATCGGCCACATTGGTACTGAGAACGGACCAAACTCCTACGGGAGGCAGCAGTGGGGGGATATTGCACAATGGAGGCAACTCTGATGCAGCAACGCCGCGTGAGT…	isoCon	k__Bacteria;p__Firmicutes;c__Clostridia;o__Peptostreptococcales-Tissierellales;f__Peptostreptococcaceae;g__uncultured;s__uncultured_bacterium	0.991	1	13/1440	Bacteria;Firmicutes;Clostridia;Clostridiales;Peptostreptococcaceae;Criibacterium;Criibacterium bergeronii	Criibacterium bergeronii CCRI-22569
OTU_791	CTCAGGATGAACGCTGGCGGCGTGCCTAACACATGCAAGTCGAACGAACGATAATTAATGAAGACCTCGGTTGAATTTAATTAAAGTTAGTGGCGGACGGGTGAGTAACACGTAAGTAATCAACCCATGACAGAAGAATAACTAAGAGAAATTTTAGCTAAAACTTCATAAATTAATACTACGGGAGTAGAATTAAAGAAAACTGAGGTGGTCATGGACGAGCTTGCGACTGATTAGCCGGTTGGTGAGGTAACGGCCCACCAAAGCAACGATCAGTAGCCGACCTGAGAGGGTGATCGGCCACATTGGTACTGAGAACGGACCAAACTCCTACGGGAGGCAGCAGTGGGGGATATTGCACAATGGAGGCAACTCTGATGCAGCAACGCCGCGTGAGTG…	isoCon	k__Bacteria;p__Firmicutes;c__Clostridia;o__Peptostreptococcales-Tissierellales;f__Peptostreptococcaceae;g__uncultured;s__uncultured_bacterium	0.9917	1	12/1440	Bacteria;Firmicutes;Clostridia;Clostridiales;Peptostreptococcaceae;Criibacterium;Criibacterium bergeronii	Criibacterium bergeronii CCRI-22570
OTU_866	CTCAGGATGAACGCTGGCGGCGTGCCTAACACATGCAAGTCGAACGAACGATAATTAATGAAGACCTCGGTTGAATTTAATTAAAGTTAGTGGCGGACGGGTGAGTAACACGTAAGTAATCAACCCATGACAGAAGAATAACTAAGAGAAATTTTAGCTAAAACTTCATAAATTAATACTACGGGAGTAGAATTAAAGAAAACTGAGGTGGTCATGGACGAGCTTGCGACTGATTAGCCGGTTGGTGAGGTAACGGCCCACCAAAGCAACGATCAGTAGCCGACCTGAGAGGGTGATCGGCCACATTGGTACTGAGAACGGACCAAACTCCTACGGGAGGCAGCAGTGGGGGATATTGCACAATGGAGGCAACTCTGATGCAGCAACGCCGCGTGAGTG…	isoCon	k__Bacteria;p__Firmicutes;c__Clostridia;o__Peptostreptococcales-Tissierellales;f__Peptostreptococcaceae;g__uncultured;s__uncultured_bacterium	0.9923	0.994	11/1430	Bacteria;Firmicutes;Clostridia;Clostridiales;Peptostreptococcaceae;Criibacterium;Criibacterium bergeronii	Criibacterium bergeronii CCRI-22571
