## Supplementary Table 10 for "*De novo* clustering of long-read amplicons improves phylogenetic insight into microbiome data"

### Sheet: Sheet1
taxonomy	Species: kmerCon	Species: miniCon	Species: isoCon	Species: emu	Genus: kmerCon	Genus: miniCon	Genus: isoCon	Genus: emu	mean_kmerCon	mean_miniCon	mean_isoCon	taxonomy_level
Bacteria;Proteobacteria;Gammaproteobacteria;Pseudomonadales;Moraxellaceae;Acinetobacter;Acinetobacter johnsonii	1	1	0	0	0	0	0	0	0.0027645	0.00251931	NA	Species
Bacteria;Proteobacteria;Gammaproteobacteria;Burkholderiales;Burkholderiaceae;Burkholderia-Caballeronia-Paraburkholderia;Paraburkholderia fungorum	1	1	0	0	0	0	0	0	0.0027645	0.0029392	NA	Species
Bacteria;Firmicutes;Bacilli;Mycoplasmatales;Mycoplasmataceae;Mycoplasma;Metamycoplasma hominis	1	1	1	0	0	0	0	0	0.00486383	0.00510536	0.00490366	Species
Bacteria;Proteobacteria;Gammaproteobacteria;Pseudomonadales;Moraxellaceae;Enhydrobacter;Moraxella osloensis	1	1	0	0	0	0	0	0	0.0121975	0.00805573	NA	Species
Bacteria;Bacteroidota;Bacteroidia;Bacteroidales;Prevotellaceae;Prevotella 7;Prevotella melaninogenica	1	1	1	0	0	0	0	0	0.0777658	0.0724135	0.0766608	Species
Bacteria;Actinobacteriota;Actinobacteria;Actinomycetales;Actinomycetaceae;Arcanobacterium;Arcanobacterium phocae	1	0	1	0	0	0	0	0	0.0985742	NA	0.0985421	Species
Bacteria;Firmicutes;Bacilli;Lactobacillales;Lactobacillaceae;Lacticaseibacillus;Lactobacillus rhamnosus	1	1	1	0	0	0	0	0	0.241518	0.22363	0.242454	Species
Bacteria;Firmicutes;Bacilli;Lactobacillales;Lactobacillaceae;Limosilactobacillus;Lactobacillus fermentum	1	1	1	0	0	0	0	0	0.745186	0.673192	0.743241	Species
Bacteria;Firmicutes;Negativicutes;Veillonellales-Selenomonadales;Veillonellaceae;Megasphaera;Megasphaera elsdenii	0	0	1	0	0	0	0	0	NA	NA	0.0516519	Species
Bacteria;Proteobacteria;Gammaproteobacteria;Burkholderiales;Burkholderiaceae;Burkholderia-Caballeronia-Paraburkholderia	0	0	0	0	1	1	0	0	0.0027645	0.0029392	NA	Genus
Bacteria;Firmicutes;Bacilli;Erysipelotrichales;Erysipelotrichaceae;Solobacterium	0	0	0	0	1	1	1	0	0.0355414	0.0336659	0.0358057	Genus
Bacteria;Proteobacteria;Gammaproteobacteria;Burkholderiales;Comamonadaceae;Variovorax	0	0	0	0	0	1	0	0	NA	0.00272926	NA	Genus
